# Human cellular homeostasis buffers *trans*-acting translational effects of heterologous gene expression with very different codon usage bias

**DOI:** 10.1101/2021.12.09.471957

**Authors:** Arthur J Jallet, Antonin Demange, Fiona Leblay, Mathilde Decourcelle, Khadija El Koulali, Marion AL Picard, Ignacio G Bravo

## Abstract

The frequency of synonymous codons in protein coding genes is non-random and varies both between species and between genes within species. Whether this codon usage bias (CUBias) reflects underlying neutral mutational processes or is instead shaped by selection remains an open debate, especially regarding the role of selection for enhanced protein production. Variation in CUBias of a gene (be it natural synonymous mutations or biotechnological synonymous recoding) can have an enormous impact on its expression by diverse *cis*-acting mechanisms. But expression of genes with extreme CUBias can also lead to strong phenotypic effects by altering the overall intracellular translation homeostasis *via* competition for ribosomal machinery or tRNA depletion. In this study, we expressed at high levels in human cells six different synonymous versions of a gene and used matched transcriptomic and proteomic data to evaluate the impact of CUBias of the heterologous gene on the translation of cellular transcripts. Our experimental design focused specifically on differences during translation elongation. Response to expression of the different synonymous sequences was assessed by various approaches, ranging from analyses performed on a per-gene basis to more integrated approaches of the cell as a whole. We observe that the transcriptome displayed substantial changes as a result of heterologous gene expression by triggering an intense antiviral and inflammatory response, but that changes in the proteomes were very modest. Most importantly we notice that changes in translation efficiency of cellular transcripts were not associated with the direction of the CUBias of the heterologous sequences, thereby providing only limited support for *trans*-acting effects of synonymous changes. We interpret that, in human cells in culture, changes in CUBias can lead to important *cis*-acting effects in gene expression, but that cellular homeostasis can buffer the phenotypic impact of overexpression of heterologous genes with extreme CUBias.
