## Supplementary material for "Human cellular homeostasis buffers *trans*-acting translational effects of heterologous gene expression with very different codon usage bias": Table S1

### Sheet: DE_list
Table S1: List of differentially expressed mRNAs in each condition of transfection versus the Mock condition. Cases not at zero ("0") represent significantly up-regulated mRNAs ("up") and significantly down-regulated mRNAs ("down"). At the bottom of each column the total number of significantly differentially expressed mRNAs for the corresponding condition is indicated.
Gene	Shble1_vs_Mock	Shble2_vs_Mock	Shble3_vs_Mock	Shble4_vs_Mock	Shble5_vs_Mock	Shble6_vs_Mock	Empty_vs_Mock
ABCA12	up	up	up	up	up	up	up
ABCB1	0	0	up	0	0	0	0
ABCC2	up	up	up	up	up	up	up
ACHE	0	0	0	0	up	0	0
ACP4	up	0	up	up	up	0	0
ACR	up	up	up	up	up	up	up
ACRBP	up	up	up	up	up	up	up
ACRV1	up	up	up	up	up	up	up
ACSBG1	up	up	up	up	up	0	up
ACSS2	0	0	down	0	0	0	0
ACTA1	up	up	up	up	up	up	up
ACTG1	0	0	down	0	0	0	0
ACTN2	up	up	up	up	up	up	up
ADAM8	up	up	up	up	up	up	up
ADAMTS10	0	up	0	0	up	up	0
ADAMTS15	0	0	down	0	0	0	0
ADAMTS9	0	0	down	0	0	0	0
ADCY5	0	0	down	0	down	0	0
ADD3	0	0	down	0	0	0	0
ADGRF3	0	0	up	0	up	0	0
ADGRF4	up	up	up	up	up	0	0
ADIRF	up	up	up	up	up	0	0
ADM	0	0	up	0	0	0	0
ADM2	0	0	down	0	0	0	0
ADORA2A	0	0	0	0	up	0	0
ADPRHL1	up	up	up	up	up	0	up
AEN	0	0	up	0	0	0	0
AGAP11	0	up	up	up	up	0	0
AGAP4	up	up	up	up	up	0	up
AGAP6	0	0	up	up	0	0	0
AGBL3	0	0	up	0	0	0	0
AIFM3	up	up	up	up	up	0	0
AK9	0	0	up	0	0	0	0
AKAP3	up	up	up	up	up	0	up
AKAP8L	0	up	up	up	up	0	0
AKR1B10	up	up	up	up	up	up	up
AKR1B15	0	0	up	0	0	0	0
AKR7A2	0	0	down	0	0	0	0
ALB	up	up	up	up	up	up	up
ALDH1L2	0	0	down	0	0	0	down
ALDH8A1	0	0	up	0	0	0	0
ALDOC	0	0	up	0	0	0	0
ALG1L2	up	up	up	up	up	0	0
ALG6	0	0	0	0	down	0	0
ALKBH8	0	0	up	0	0	0	0
ALLC	up	up	up	up	up	0	up
ALOX15	up	up	up	up	up	0	up
ALOXE3	up	up	up	up	up	up	up
ALPK3	0	up	up	0	up	0	0
AMACR	0	0	down	down	down	0	0
AMDHD1	up	0	up	up	up	0	0
AMOT	0	0	down	0	0	0	0
ANGPTL4	0	up	up	0	up	0	0
ANKRD1	up	up	up	up	up	up	up
ANKRD24	0	up	up	up	up	0	0
ANKRD37	0	up	up	up	0	0	up
ANKRD61	0	up	0	0	0	0	0
ANKRD63	down	0	down	down	down	0	down
ANPEP	up	up	0	up	up	0	0
AOC2	up	up	up	up	up	up	up
AOC3	up	up	up	up	up	up	up
APC2	0	0	up	0	0	0	0
APCDD1	0	0	down	0	0	0	0
APEH	0	0	down	0	0	0	0
APLN	down	0	down	0	down	0	down
AQP1	up	up	up	up	up	up	up
ARC	0	0	up	up	up	0	0
AREG	0	up	up	up	up	0	up
ARHGAP11A-SCG5	up	up	up	up	up	up	up
ARHGAP30	up	up	up	up	up	up	up
ARHGAP4	0	up	0	0	0	0	0
ARHGEF17	0	0	down	0	0	0	0
ARID3C	up	up	up	up	up	up	0
ARL14	up	up	up	up	up	up	up
ARL14EPL	up	up	up	up	up	up	up
ARL9	up	up	up	up	up	up	up
ARMCX1	0	0	up	0	0	0	0
ARMH4	0	0	down	0	0	0	0
ARRDC3	up	up	up	up	up	up	up
ARSA	0	0	down	0	0	0	0
ART5	0	down	down	0	0	0	0
ASIC1	down	0	down	0	0	0	down
ASIC4	up	up	up	up	up	up	up
ASNS	0	0	down	0	0	0	0
ASPHD1	up	up	up	up	up	up	up
ATAD3B	0	up	up	up	up	up	up
ATF3	up	up	up	up	up	up	up
ATG10	0	0	down	0	0	0	0
ATOH8	down	down	down	down	down	down	down
ATP2A1	up	up	up	up	up	0	up
ATP6V1E2	up	0	up	0	up	0	0
ATP6V1G2	0	0	0	0	up	0	0
ATP8A2	0	0	down	0	0	0	0
ATXN7L3B	0	0	down	0	0	0	0
AURKC	up	up	up	up	up	0	0
AVIL	up	up	up	up	up	0	up
AVPR2	up	up	up	up	up	up	up
AXL	0	0	up	0	0	0	0
B3GALT4	0	0	down	0	0	0	0
B4GAT1	0	0	down	0	0	0	0
BABAM2	0	0	down	0	0	0	0
BAIAP2L2	up	up	up	up	up	0	up
BCAN	up	0	up	0	up	0	0
BCL2A1	up	up	up	up	up	up	up
BEST1	up	up	up	up	up	up	0
BEST2	up	up	up	up	up	up	up
BEST4	0	up	up	up	up	0	0
BEX1	0	0	up	0	0	0	0
BHLHA15	0	0	up	up	up	0	0
BICDL2	0	up	up	up	up	up	0
BLOC1S1	0	down	down	0	0	0	0
BMF	0	0	down	0	0	0	0
BNIP5	up	up	up	up	up	up	up
BORCS8-MEF2B	0	0	0	0	up	0	0
BPIFC	up	up	up	up	up	up	up
BRCA2	0	0	up	0	0	0	0
BRINP2	up	up	up	up	up	0	up
BRSK1	up	up	up	up	up	up	up
BSCL2	up	0	up	0	0	0	0
BST1	up	0	0	0	up	0	0
BST2	0	up	0	0	up	0	0
BTBD11	0	0	down	0	0	0	0
BTK	up	up	up	up	up	up	up
BTN1A1	up	up	up	up	up	up	up
C11orf88	up	up	up	up	up	up	up
C12orf60	0	up	up	up	0	0	0
C14orf39	up	0	up	0	0	0	up
C16orf71	0	up	up	up	up	0	0
C17orf107	up	up	up	up	up	up	up
C17orf50	up	up	up	up	up	up	up
C17orf64	up	up	up	up	up	up	up
C17orf77	0	0	0	up	up	0	0
C19orf18	up	up	up	up	up	up	up
C19orf38	up	up	up	up	up	up	up
C19orf81	0	0	down	0	0	0	0
C1orf162	0	0	0	up	up	0	0
C1orf189	up	up	up	up	up	up	up
C1QTNF12	0	0	up	0	0	0	0
C1QTNF9B	up	up	up	up	up	0	up
C1S	up	up	up	up	up	up	up
C2	up	up	up	up	up	up	up
C2orf78	up	up	0	up	up	0	0
C3	up	up	up	up	up	up	up
C3orf20	up	up	up	up	up	up	up
C4A	up	up	up	up	up	up	up
C4orf3	0	0	down	0	down	0	0
C4orf47	up	up	up	up	up	up	up
C5AR1	up	up	0	0	up	0	0
C5orf60	up	up	up	up	up	up	up
C6orf52	up	up	up	up	up	0	0
C7orf57	up	up	up	up	up	up	up
C7orf61	up	up	up	up	up	up	up
C9orf147	up	up	up	up	up	0	up
C9orf152	up	up	up	up	up	up	up
C9orf24	0	up	up	up	up	0	0
CA14	up	up	up	up	up	0	0
CA5A	0	up	up	up	up	0	0
CAB39L	0	0	down	down	down	0	0
CABP7	0	up	up	0	up	0	up
CADM2	0	0	0	0	up	0	0
CAGE1	up	up	up	up	up	0	0
CALCB	0	0	up	up	up	0	0
CALML6	0	0	up	0	up	0	0
CALR3	up	up	up	up	up	up	up
CAPN12	up	up	up	0	up	0	0
CARD9	up	up	up	up	up	up	up
CASQ1	up	up	up	up	up	up	up
CASS4	up	up	up	up	up	up	up
CATSPERD	up	up	up	up	up	up	up
CATSPERG	up	up	up	up	up	0	up
CBARP	0	up	up	0	up	0	0
CBLN1	0	up	up	up	up	0	up
CBR3	0	0	down	0	0	0	0
CBWD3	0	0	up	0	0	0	0
CBX7	0	down	down	0	0	0	down
CCBE1	down	0	down	down	down	0	0
CCDC110	up	0	up	0	0	0	0
CCDC116	0	up	up	0	up	0	0
CCDC154	up	up	up	up	up	up	up
CCDC17	up	up	up	up	up	0	0
CCDC173	0	0	up	up	up	0	up
CCDC30	0	0	up	0	up	0	0
CCDC62	up	0	up	up	up	0	up
CCDC63	up	up	up	up	up	up	up
CCDC66	0	0	up	up	0	0	0
CCDC68	0	down	down	down	down	0	0
CCDC86	0	up	up	up	up	0	up
CCDC87	0	0	down	0	0	0	0
CCDC88B	0	up	up	up	up	0	up
CCDC92B	0	up	up	up	up	up	up
CCER2	0	up	0	up	up	0	0
CCL17	up	up	up	up	up	0	up
CCL26	0	up	up	up	up	up	up
CCL5	up	up	up	up	up	up	up
CCM2L	0	up	up	up	up	0	0
CCN3	0	0	up	up	0	0	up
CCNL1	0	0	up	0	0	0	0
CCNP	up	up	up	up	up	up	up
CCR4	up	up	up	up	up	up	up
CD14	up	up	up	up	up	up	up
CD163L1	0	0	up	0	up	0	0
CD300C	up	up	up	up	up	0	0
CD300LB	up	up	up	up	up	up	up
CD44	0	0	0	0	0	up	0
CD74	up	up	up	up	up	0	0
CD8A	0	0	up	up	up	0	0
CDC25A	0	0	up	up	0	0	0
CDK5	0	0	down	0	0	0	0
CDKN1C	down	down	down	down	down	0	down
CDKN2AIP	0	up	up	up	up	0	up
CDKN2C	0	0	down	0	0	0	0
CDNF	up	0	up	0	0	0	0
CDO1	0	0	up	0	0	0	0
CDON	0	0	down	down	down	0	down
CDR2L	0	up	up	up	up	0	up
CDRT1	up	up	up	up	up	up	up
CEACAM1	up	up	up	up	up	up	up
CELSR3	up	up	up	up	up	up	up
CEMIP	0	up	up	up	up	0	0
CENPQ	0	0	up	0	0	0	0
CFAP161	up	up	up	up	up	up	up
CFAP43	up	up	up	up	up	up	up
CFAP52	up	up	up	0	up	0	0
CFAP53	up	up	up	up	up	up	up
CFAP57	0	0	up	0	0	0	0
CFAP58	up	0	up	up	up	0	0
CFAP65	up	up	up	up	up	up	up
CFAP69	0	0	up	up	up	0	0
CFAP77	up	up	up	up	up	up	up
CFAP97D1	up	up	up	up	up	0	up
CFB	up	up	up	up	up	up	up
CFD	0	0	down	0	0	0	0
CFP	up	up	up	up	up	0	up
CGA	up	up	up	up	up	up	up
CGAS	up	up	up	up	up	up	up
CGB2	0	up	0	up	up	0	0
CGB7	0	up	up	up	0	0	0
CGNL1	0	0	down	0	0	0	0
CHAC1	0	0	down	0	0	0	0
CHGA	up	up	up	up	up	up	up
CHI3L2	up	up	up	up	up	up	up
CHRM4	up	up	up	up	up	up	up
CHRNA10	0	up	up	0	up	0	0
CHRNA3	0	0	up	up	up	0	up
CHRNA4	up	up	up	up	up	up	up
CILP	up	up	up	up	up	up	up
CKM	up	up	up	up	up	0	up
CLCN1	up	up	up	up	up	up	up
CLCN6	0	0	up	up	up	0	0
CLDN4	0	up	up	0	up	0	up
CLDN6	up	up	up	up	up	0	0
CLDN9	up	up	up	up	up	0	up
CLEC18A	up	0	up	0	up	0	0
CLEC2L	0	0	down	0	0	0	0
CLEC4A	up	0	up	0	up	0	up
CLK1	0	0	up	up	0	0	up
CLK4	0	0	up	0	0	0	0
CLYBL	0	0	down	0	0	0	0
CMPK2	0	0	0	0	up	0	0
CMTM2	up	up	up	up	up	up	up
CNKSR1	up	up	up	up	up	up	up
CNN1	up	up	up	up	up	up	up
CNTN4	0	0	down	0	0	0	0
COL11A2	0	up	0	0	0	0	0
COL16A1	up	up	up	up	up	up	up
COL20A1	up	up	up	up	up	up	up
COL21A1	0	0	down	0	0	0	0
COL2A1	0	0	down	0	0	0	0
COL5A3	up	up	up	up	up	up	up
COL7A1	up	up	up	up	up	up	up
COLEC11	up	up	up	up	up	up	up
COLQ	0	0	up	0	0	0	0
COMP	up	up	up	up	up	0	up
COPZ2	up	up	up	up	up	up	up
CORO2B	0	0	down	0	0	0	0
CORO7-PAM16	0	up	up	up	up	up	up
CORT	up	up	up	up	up	0	0
COX5B	0	0	down	0	0	0	0
COX6B2	up	0	up	up	up	0	0
CPA2	up	up	up	up	up	0	up
CPLX1	up	up	up	up	up	up	up
CPLX2	up	up	up	up	up	up	up
CPLX3	up	up	up	up	up	up	up
CPNE4	0	0	up	0	up	0	0
CPNE5	up	0	up	up	up	0	0
CPNE7	up	up	up	up	up	0	0
CPNE9	up	up	up	up	up	up	up
CPQ	0	0	down	0	0	0	0
CPXM1	down	down	down	down	down	0	down
CRABP2	0	up	up	up	up	0	up
CRAT	0	0	down	0	0	0	0
CREB5	0	0	up	up	up	0	0
CREBRF	0	0	up	0	0	0	0
CRHR1	0	0	down	0	0	0	0
CRISPLD2	0	0	up	up	up	0	0
CRLF1	0	0	down	0	0	0	0
CRYBB2	up	up	up	up	up	up	up
CRYBG2	0	0	up	0	up	0	0
CSF1R	up	up	up	up	up	up	up
CSKMT	up	up	up	up	up	0	0
CSRNP1	0	0	up	up	up	0	0
CTDSPL	0	0	down	0	0	0	0
CTRL	up	up	up	up	up	up	up
CTSW	up	up	up	up	up	up	up
CUBN	up	up	up	up	up	up	up
CX3CR1	up	up	up	up	up	up	up
CXCL3	0	up	up	up	up	0	up
CXCL8	up	up	up	up	up	up	up
CXCR2	up	0	0	0	0	0	0
CYHR1	0	up	up	up	up	0	up
CYP26A1	up	up	up	up	up	up	up
CYP27A1	0	0	up	0	0	0	0
CYP27B1	up	up	up	up	up	up	up
CYP2C18	up	up	up	up	up	up	up
CYP2E1	up	0	up	up	0	0	up
CYP4F2	up	up	up	up	up	up	up
CYP4F3	up	up	up	up	up	up	up
CYTH1	0	0	up	up	0	0	0
DCAF4L1	up	up	up	up	up	up	up
DCAF7	0	0	down	0	0	0	0
DCDC2B	0	up	up	0	up	0	0
DDIT3	up	up	up	up	up	0	up
DDIT4L	down	down	down	0	down	0	0
DDN	0	up	0	0	up	0	0
DDX21	0	0	up	0	0	0	0
DDX31	0	0	up	0	0	0	0
DDX58	0	up	0	up	up	0	0
DDX60	0	up	0	0	0	0	0
DEF6	up	up	up	up	up	0	0
DEPP1	0	0	down	0	0	0	0
DHDH	0	up	up	0	up	0	0
DHRS4	0	0	down	0	0	0	0
DHRS4L2	0	0	down	0	0	0	0
DHX58	up	up	up	up	up	up	up
DIRAS3	0	0	0	0	0	down	down
DISC1	0	0	down	0	0	0	0
DKK1	up	up	up	up	up	0	up
DLL1	0	0	up	0	0	0	0
DMGDH	0	up	up	0	up	0	0
DMRT1	up	up	up	up	up	up	up
DNAAF1	0	up	up	up	up	0	up
DNAAF4	0	0	up	0	0	0	0
DNAH10	up	0	up	up	up	0	0
DNAH17	up	up	up	up	up	up	up
DNAH3	0	0	up	up	up	0	0
DNAH6	0	0	0	up	0	0	0
DNAI1	up	up	up	up	up	up	up
DNAJB13	up	up	up	up	up	0	up
DNALI1	0	up	up	up	up	0	0
DNHD1	up	up	up	up	up	0	0
DRD2	0	0	up	0	0	0	0
DRICH1	0	up	up	up	up	up	up
DSCAM	up	up	up	up	up	up	up
DUSP1	0	0	up	0	0	0	0
DUSP10	0	0	0	0	0	0	up
DUSP26	0	up	0	0	up	0	0
DUSP8	0	up	up	up	up	0	0
DYNC2LI1	0	0	down	0	0	0	0
DZANK1	0	0	up	0	0	0	0
E2F8	0	0	up	up	up	0	0
EBF2	0	down	down	down	down	0	down
ECEL1	0	0	down	0	0	0	0
EDN2	up	up	up	up	up	0	up
EFCAB10	up	0	up	0	0	0	0
EFCAB6	0	up	up	up	up	0	0
EFHB	up	up	up	up	up	up	up
EGR2	0	0	up	0	up	0	0
EGR3	0	0	up	0	0	0	0
EID3	up	up	up	up	up	up	up
EIF5	0	0	up	up	0	0	up
ELAVL3	up	up	up	up	up	up	up
ELAVL4	0	0	up	0	0	0	0
ELFN1	0	0	down	0	0	0	0
ELOA3D	0	up	0	0	up	0	0
ELSPBP1	up	up	up	up	up	up	up
EMC2	0	0	down	0	down	0	0
EMILIN2	0	0	up	up	0	up	0
EN1	0	0	down	0	0	0	0
ENO3	0	up	0	0	up	0	0
ENPP6	up	up	up	up	up	up	up
EPHA7	0	0	down	0	0	0	0
EPHA8	up	up	up	up	up	0	0
EPHX2	down	down	down	down	down	down	down
EPOR	0	0	down	0	0	0	0
ESM1	up	up	up	up	up	up	up
ESPNL	up	up	up	up	up	up	up
ESR2	0	up	up	0	up	0	0
ESX1	0	0	up	up	up	up	up
ETFA	0	0	down	0	down	0	0
ETV4	0	up	up	0	up	0	up
ETV7	up	up	up	up	up	0	up
EXOC3L1	0	0	0	0	0	down	down
F10	up	up	up	up	up	up	up
FAAH2	0	0	down	0	0	0	0
FABP3	up	up	up	up	up	up	up
FADS6	up	up	up	up	up	up	up
FAM106A	0	0	0	0	0	0	down
FAM167B	up	up	up	up	up	0	0
FAM174B	0	0	down	0	0	0	0
FAM186B	0	0	0	up	up	0	0
FAM209A	up	up	up	up	up	0	up
FAM20C	0	0	down	0	0	0	0
FAM210B	0	0	down	0	0	0	0
FAM227A	0	0	up	up	up	0	0
FAM53A	0	up	up	up	up	0	0
FAM53C	0	0	up	0	0	0	0
FAM71A	up	up	up	up	up	up	up
FAM71F1	up	up	up	up	up	0	up
FAM71F2	0	up	up	0	up	0	0
FAM78A	0	0	0	0	down	0	0
FAM83C	up	up	up	up	up	0	up
FAM86B1	0	0	up	up	up	0	0
FAM90A1	up	up	up	up	up	0	up
FBXO36	up	up	up	up	up	0	up
FBXW10	up	up	up	up	up	up	up
FCGBP	up	up	up	up	up	up	up
FCGR1A	up	up	up	up	up	up	up
FCHO1	up	up	up	up	up	up	up
FCRLA	up	up	up	up	up	up	up
FER1L6	up	0	up	up	up	0	0
FERMT3	up	up	up	up	up	up	up
FES	0	0	0	0	up	0	0
FILIP1L	0	0	up	up	up	up	up
FLACC1	up	up	up	up	up	up	0
FNDC10	0	0	down	0	0	0	down
FNDC11	up	up	up	up	up	up	up
FNDC7	up	up	up	up	up	0	up
FNDC8	0	0	0	up	up	0	0
FOSB	0	up	up	0	up	0	0
FOSL1	up	up	up	up	up	up	up
FOXA2	0	0	0	down	0	0	0
FOXA3	up	up	up	up	up	0	0
FOXB1	0	0	down	0	0	0	0
FOXD2	0	0	down	0	down	0	0
FOXD4L5	up	0	up	0	up	0	0
FOXH1	up	up	up	up	up	0	up
FOXJ1	up	up	up	up	up	0	up
FOXO6	0	0	down	0	0	0	0
FOXP3	0	up	up	0	up	0	0
FRG2	up	up	up	up	up	0	0
FRG2B	up	up	up	up	up	up	up
FRG2C	up	up	up	up	up	up	up
FRMPD4	0	down	down	0	0	0	0
FRRS1L	0	0	down	0	down	0	0
FSCN3	up	up	up	up	up	up	up
FSTL3	0	0	up	up	up	0	up
FTCD	up	up	up	0	up	0	up
FUT3	up	up	up	up	up	up	up
FZD2	0	0	down	0	0	0	0
FZD4	0	0	down	0	0	0	0
GABRR2	up	up	up	up	up	up	up
GADD45A	up	up	up	up	up	up	up
GADD45B	up	up	up	up	up	up	up
GAL3ST1	up	up	up	up	up	0	0
GALC	0	0	down	0	0	0	0
GALNT11	0	0	down	0	0	0	0
GALNT12	0	0	down	0	0	0	0
GALNT8	up	0	up	up	up	0	up
GALR2	up	up	up	up	up	up	up
GAS6	0	0	down	0	0	0	0
GASK1A	0	0	down	0	0	0	down
GBGT1	0	0	down	0	0	0	0
GCGR	up	up	up	up	up	up	up
GCNA	up	up	up	up	up	up	up
GDAP1L1	0	up	up	up	0	up	0
GDF9	up	0	0	0	up	0	0
GDPD3	up	up	up	up	up	up	up
GEM	up	up	up	up	up	up	up
GJB5	up	up	up	up	up	0	up
GLI2	0	0	down	0	0	0	0
GLMP	0	0	down	0	0	0	0
GLP2R	up	up	up	up	up	up	up
GLRB	0	0	down	down	down	0	0
GLYATL1	up	up	up	up	up	up	up
GLYCTK	down	down	down	0	0	0	down
GM2A	0	0	down	0	down	0	0
GMPR	0	0	down	0	0	0	0
GNAL	0	0	down	0	0	0	0
GNAT2	up	up	up	up	up	0	0
GNB3	up	up	up	up	up	up	0
GNG13	0	up	up	0	up	0	0
GNG3	0	0	up	0	up	0	up
GOLGA6A	up	up	up	up	up	up	up
GOLGA6B	up	up	up	up	up	up	up
GOLGA6C	up	up	up	up	up	up	up
GOLGA6L4	down	0	0	0	0	0	0
GOLGA8K	up	up	up	up	0	up	up
GOLGA8Q	0	up	0	0	up	0	up
GP1BB	0	0	down	0	0	0	0
GP6	up	up	up	up	up	up	up
GPAT2	up	up	up	up	up	up	up
GPATCH4	0	0	up	0	0	0	0
GPC3	0	0	down	0	0	0	0
GPD1	0	0	up	up	up	0	0
GPER1	up	up	up	up	up	0	up
GPNMB	0	0	up	up	0	0	0
GPR1	0	0	down	0	down	0	0
GPR179	up	up	up	up	up	0	0
GPR19	up	up	up	up	up	0	0
GPR3	0	up	up	0	up	0	0
GPR32	up	up	up	up	up	up	up
GPR35	up	up	up	up	up	up	up
GPR37	0	0	down	0	down	0	0
GPR87	up	up	up	up	up	up	up
GPX8	0	0	down	0	0	0	0
GRIK5	up	up	up	up	up	0	0
GRIN2C	up	up	up	up	up	up	up
GRIP2	up	up	up	up	up	up	up
GRM2	0	up	up	up	up	up	0
GSDMD	0	0	down	0	0	0	0
GTF2IRD2	0	0	up	0	up	0	0
GUCA1B	0	up	up	0	up	0	0
GUCY2C	up	up	up	up	up	0	up
GZF1	0	0	up	0	0	0	0
GZMM	up	up	up	up	up	up	up
H1-0	0	0	up	0	0	0	0
H1-3	up	up	up	up	up	up	up
H1-4	0	0	up	0	0	0	0
H1-6	0	0	0	0	up	0	0
H2AC12	0	0	up	0	up	0	0
H2AC15	up	up	up	up	up	0	up
H2AC17	0	0	up	0	0	0	0
H2AC19	0	0	up	0	0	0	0
H2AC6	0	0	up	0	0	0	0
H2AC8	up	up	up	up	up	0	up
H2BC11	0	0	up	0	0	0	0
H2BC13	0	0	up	up	up	0	0
H2BC15	up	up	up	up	up	up	up
H2BC17	0	0	up	0	0	0	0
H2BC18	up	up	up	up	up	up	up
H2BC5	0	0	up	up	up	0	0
H2BC6	up	up	up	up	up	0	up
H2BC8	up	up	up	up	up	0	up
H2BE1	up	up	up	up	up	0	0
H2BU1	0	0	up	0	0	0	0
H3-5	up	up	up	up	up	0	up
H3C12	up	up	up	up	up	up	up
H3C14	0	up	up	up	up	0	0
H3C4	0	0	up	0	up	0	0
H3C6	0	0	up	0	0	0	0
H3Y1	up	up	up	up	up	up	up
H3Y2	up	up	up	up	up	up	up
H4-16	up	up	up	up	up	up	up
H4C1	up	up	up	0	up	0	0
H4C2	up	up	up	up	up	up	up
H4C5	up	up	up	up	up	up	up
H4C8	0	0	up	up	up	0	up
HAL	up	up	up	up	up	up	0
HAPLN2	0	0	down	0	0	0	0
HBEGF	0	0	up	up	up	0	up
HCLS1	0	up	up	up	up	0	up
HDAC6	0	0	down	0	0	0	0
HDHD2	0	0	down	0	0	0	0
HELZ2	up	up	up	up	up	up	0
HGFAC	0	up	0	0	up	0	0
HHIPL2	0	0	up	0	0	0	0
HIBADH	0	0	down	0	0	0	0
HIC1	up	up	up	up	up	up	up
HIGD2B	up	up	up	up	up	0	up
HK1	0	0	down	0	0	0	0
HKDC1	up	up	up	up	up	up	up
HLA-DMA	0	up	0	0	up	0	0
HOGA1	0	0	down	0	0	0	0
HOXA13	0	0	down	0	down	0	0
HOXA6	0	0	down	0	0	0	0
HOXB13	0	0	down	0	0	0	0
HP	up	up	up	up	up	0	up
HPD	up	up	up	up	up	up	up
HPGD	0	0	down	0	0	0	0
HPX	up	up	up	up	up	up	up
HRCT1	0	0	down	down	0	0	down
HRH1	0	up	up	up	up	0	0
HS3ST2	up	up	up	up	up	0	up
HSBP1L1	0	up	up	0	up	0	0
HSD17B8	0	0	0	0	0	down	down
HSD3B2	up	up	up	up	up	up	up
HSPA6	0	0	0	0	0	0	up
HSPB8	up	up	up	up	up	up	up
HSPB9	up	0	up	up	up	0	0
HUS1B	up	0	0	0	0	0	0
HYAL1	0	0	0	0	up	0	0
HYDIN	up	up	up	up	up	up	0
HYPK	up	up	up	up	up	0	0
ICAM1	up	0	0	0	up	0	0
IER2	0	0	up	0	0	0	0
IER3	0	0	0	0	0	0	up
IFI6	up	up	up	up	up	up	up
IFIH1	0	up	0	up	up	up	0
IFIT1	up	up	up	up	up	up	up
IFIT2	up	up	up	up	up	up	up
IFIT3	up	up	up	up	up	up	up
IFITM1	up	up	up	up	up	up	0
IFITM10	up	up	up	up	up	up	up
IGF2	0	0	down	0	0	0	0
IGFALS	0	0	0	up	0	0	0
IGFBP5	down	down	down	down	down	down	down
IGFL2	up	up	up	up	up	0	0
IGFN1	up	up	up	up	up	up	up
IGSF3	0	0	down	0	0	0	0
IKZF5	0	0	up	0	0	0	0
IL11	up	up	up	up	up	up	up
IL12A	0	up	up	up	0	0	0
IL12RB2	up	up	up	up	up	up	up
IL13	up	up	up	up	up	0	0
IL15RA	0	0	0	0	up	0	0
IL16	up	up	up	up	up	up	up
IL17F	up	up	up	up	up	up	up
IL18BP	0	0	up	0	0	0	0
IL1A	up	up	up	up	up	0	up
IL1R1	0	up	up	up	up	0	0
IL20RA	0	0	down	0	0	0	0
IL22RA1	up	up	up	up	up	up	up
IL23A	up	up	up	up	up	0	0
IL31RA	up	up	up	up	up	up	up
IL32	up	up	up	up	up	up	up
IL6R	0	up	up	up	up	0	0
IL9R	up	up	up	up	up	up	up
INHBA	up	up	up	up	up	up	up
INHBC	up	up	up	up	up	0	0
INSC	up	up	up	up	up	up	up
INSM1	0	0	down	0	0	0	0
INSM2	up	up	up	up	up	0	up
INTS6L	0	0	down	0	0	0	0
IQCA1L	up	up	up	up	up	up	up
IQCC	0	0	up	0	0	0	0
IQCH	0	0	up	0	0	0	0
IQCN	up	up	up	up	up	up	up
IRAK2	0	up	up	up	up	0	0
IRF7	up	up	up	up	up	up	up
IRF9	up	up	up	up	up	up	up
IRGC	up	up	up	up	up	0	up
IRGM	0	0	up	0	up	0	0
IRS4	0	0	down	0	down	0	0
ISG15	up	up	up	up	up	up	up
ISG20	up	up	up	up	up	up	up
ITGA10	up	up	up	up	up	up	up
ITGA8	0	down	down	down	down	0	down
ITGAM	up	up	up	up	up	up	up
ITGB2	up	up	up	up	up	up	up
IZUMO2	up	up	up	up	up	up	up
IZUMO4	down	down	down	down	0	down	down
JAM2	up	up	up	up	up	0	0
JSRP1	up	up	up	up	up	up	up
JUN	0	0	up	up	up	0	up
JUNB	0	0	up	0	0	0	0
KCND1	up	up	up	up	up	up	up
KCNG2	0	0	up	up	up	0	0
KCNH4	0	up	up	up	up	0	0
KCNJ14	up	up	up	up	up	0	0
KCNJ8	0	0	down	0	0	0	0
KCNN1	0	up	up	0	up	0	0
KCNN4	up	up	up	up	up	up	up
KDM4E	up	up	up	up	up	up	up
KDM6B	0	up	up	up	up	0	0
KHDC1L	up	up	up	up	up	up	0
KHDC4	0	0	up	0	0	0	0
KIAA1324	0	0	0	0	up	0	0
KIF5A	0	0	up	up	0	0	0
KIF6	0	up	up	up	0	0	0
KIFC2	0	0	up	0	0	0	0
KIT	0	0	down	0	0	0	0
KLF13	0	0	down	0	0	0	0
KLF14	0	down	down	0	0	0	0
KLF18	up	up	up	up	up	up	up
KLF6	0	0	up	0	0	0	0
KLHDC7A	0	up	up	up	up	0	up
KLHDC7B	0	up	up	up	0	0	0
KLHDC9	0	0	down	down	0	0	down
KLHL18	0	0	up	0	0	0	0
KLK14	up	up	up	up	up	up	up
KLKB1	up	up	up	up	up	up	up
KRT17	up	up	up	up	up	up	up
KRT80	up	up	up	up	up	up	up
KRTAP5-1	up	up	up	up	up	up	up
KRTAP5-2	up	up	up	up	up	up	up
KRTDAP	up	up	up	up	up	up	up
KSR2	0	0	down	0	0	0	0
KTI12	0	0	up	up	0	0	up
KYAT3	0	0	down	0	0	0	0
LAD1	0	up	up	up	up	up	0
LAMB2	0	0	down	0	0	0	0
LANCL1	0	0	down	0	0	0	0
LAPTM5	0	up	up	up	up	0	0
LAT2	up	up	up	up	up	up	up
LBHD1	0	up	up	0	up	0	0
LBX2	0	up	up	up	up	0	0
LCA5L	up	up	up	up	up	0	0
LCE1E	up	up	up	up	up	up	up
LCK	up	up	up	up	up	up	up
LDB3	up	up	0	0	up	0	0
LDHAL6B	up	up	up	up	up	up	up
LDOC1	0	0	down	0	0	0	0
LEAP2	up	up	up	up	up	0	up
LEFTY1	up	up	up	up	up	up	up
LGALS2	up	up	up	up	up	up	up
LGALS4	up	up	up	up	up	up	up
LGALS7B	up	up	up	up	up	up	up
LGALS9	0	up	up	0	0	0	up
LGI4	up	up	up	up	up	up	up
LHX3	up	up	up	up	up	up	up
LHX6	0	0	up	0	up	0	0
LHX9	0	0	down	0	0	0	0
LIF	up	up	up	up	up	up	up
LILRA6	up	up	up	up	up	up	up
LIMCH1	0	0	down	0	0	0	0
LIPG	0	0	down	down	down	0	0
LIPT2	0	0	down	0	0	0	0
LMNTD2	0	0	down	0	0	0	down
LMO4	0	0	down	0	down	0	0
LOC100287036	0	up	up	up	up	0	0
LOC100996574	0	up	up	up	up	0	0
LOC101059949	0	up	up	0	0	0	0
LOC101060341	0	0	0	0	up	0	0
LOC101927345	up	up	up	up	up	up	up
LOC101928841	up	up	up	up	up	up	up
LOC101929372	up	up	up	up	up	up	up
LOC102723360	0	0	up	0	0	0	0
LOC102724200	up	0	up	0	0	0	0
LOC102724642	up	up	up	up	up	up	0
LOC102724965	0	0	0	0	up	0	0
LOC102725180	up	up	up	up	up	0	up
LOC105369669	0	up	up	up	up	0	0
LOC105372269	0	0	up	0	up	0	0
LOC105373091	0	0	down	0	0	down	down
LOC105373944	up	0	up	0	0	0	0
LOC105374301	0	0	0	0	up	0	0
LOC105376341	up	up	up	up	up	up	up
LOC105376678	0	0	up	up	0	0	0
LOC105379417	0	0	up	0	0	0	0
LOC105379561	up	up	up	up	up	0	0
LOC107983990	up	up	up	up	up	0	up
LOC107984139	up	0	up	up	up	0	0
LOC107984203	0	0	up	0	0	0	0
LOC107984751	0	up	0	0	0	0	0
LOC107984862	up	up	up	up	up	0	0
LOC107985320	0	0	0	0	up	0	0
LOC107985678	0	0	up	0	0	0	0
LOC107985728	0	0	down	down	0	0	down
LOC107985734	up	up	up	up	up	up	0
LOC107986113	up	up	up	up	up	0	0
LOC107986677	up	up	up	up	up	0	up
LOC107986800	up	up	up	up	up	0	0
LOC107987175	up	up	up	up	up	0	up
LOC107987243	up	up	up	up	up	up	0
LOC107987269	up	up	up	up	up	0	up
LOC112267971	0	0	up	up	up	0	0
LOC112267992	0	up	0	0	up	0	0
LOC112268102	up	up	up	up	up	0	0
LOC112268238	0	0	up	0	0	0	0
LOC112268342	0	0	down	down	0	0	down
LOC389895	0	0	down	0	0	0	0
LOC400499	up	up	up	up	up	up	0
LOC728392	0	0	down	0	0	0	0
LONRF3	0	0	up	0	0	0	0
LPAR5	0	up	up	0	up	0	0
LRATD1	0	0	down	0	down	0	0
LRFN3	0	0	down	0	0	0	0
LRGUK	0	0	up	up	up	0	0
LRRC10	0	up	up	up	0	0	up
LRRC39	up	up	up	up	up	0	up
LRRC3C	up	up	up	up	up	up	up
LRRC43	up	up	up	up	up	up	up
LRRC46	0	up	up	0	up	0	0
LRRC6	up	up	up	up	up	up	up
LRRC66	up	up	up	up	up	0	up
LRRN4CL	up	up	up	up	up	up	0
LRRTM2	up	up	up	up	up	0	up
LSMEM1	up	up	up	up	up	0	up
LSMEM2	up	up	up	up	up	0	up
LST1	up	up	up	up	up	up	0
LTA	up	up	up	up	up	up	up
LTB	up	up	up	up	up	0	0
LTO1	0	0	up	0	0	0	0
LURAP1L	0	0	0	up	0	0	up
LY6G5B	0	0	up	0	up	0	0
LY6G6C	up	up	up	up	up	up	up
LY6G6F-LY6G6D	up	up	up	up	up	up	up
LY6K	0	up	up	up	up	0	up
LYG1	up	0	up	up	0	0	up
LYPD3	up	up	up	up	0	0	0
LYPD6	0	0	down	0	0	0	0
LYRM9	0	0	down	down	0	0	0
LZTS1	0	0	down	0	0	0	0
MADCAM1	up	up	up	up	up	up	up
MAFF	0	up	up	0	up	0	0
MAFK	0	up	up	up	up	0	up
MAGED4B	0	0	down	down	down	0	0
MAK	up	up	up	up	up	0	up
MAML2	0	0	down	0	0	0	0
MAOB	down	down	down	down	down	0	down
MAPK4	0	0	down	0	0	0	0
MARCHF10	up	up	up	up	up	up	up
MARVELD1	0	0	down	0	down	0	down
MASP2	up	up	up	up	up	0	0
MAVS	0	0	down	0	0	0	0
MBD3L2B	up	up	up	up	up	up	up
MBD3L3	up	up	up	up	up	up	up
MCHR1	0	0	up	0	up	0	0
MDFI	0	0	up	0	0	0	0
MDGA1	0	0	down	0	0	0	0
MEIG1	up	up	up	up	up	up	0
MEP1A	up	up	up	up	up	up	up
METTL7A	0	0	down	0	down	0	0
MFNG	up	up	up	up	up	up	up
MGAT3	0	0	down	0	0	0	0
MGMT	0	0	down	down	down	0	0
MIA	up	up	up	up	up	up	0
MIP	0	0	up	0	up	0	0
MISP	up	up	up	up	up	up	up
MISP3	0	0	down	0	0	0	0
MME	0	0	down	0	0	0	0
MMP10	up	up	up	up	up	up	up
MMP11	0	0	down	0	0	0	0
MMP13	up	up	up	up	up	up	up
MMP15	0	0	down	0	0	0	0
MMP24	0	up	up	up	up	0	up
MMP24-AS1-EDEM2	0	up	0	0	up	0	0
MMP24OS	down	down	down	down	down	down	down
MMP25	0	0	0	0	up	0	0
MMRN2	up	up	up	up	up	0	0
MOK	0	0	up	0	0	0	0
MPIG6B	up	up	up	up	up	up	up
MPL	0	0	up	0	0	0	0
MPP3	up	up	up	up	up	up	up
MPPED2	0	0	down	down	down	0	0
MROH8	up	0	up	up	up	0	0
MST1	0	0	0	0	0	0	down
MT1F	0	down	down	down	down	down	0
MT1X	down	down	down	down	down	0	down
MT2A	0	0	down	down	0	0	0
MTTP	up	up	up	up	up	up	up
MX1	up	up	up	up	up	0	0
MX2	up	up	up	up	up	up	up
MXD1	0	0	up	0	0	0	0
MXRA8	0	0	0	0	0	0	down
MYBPHL	up	up	up	up	up	up	0
MYCBPAP	up	up	up	up	up	up	up
MYH3	up	up	up	up	up	up	up
MYLIP	0	0	up	0	0	0	0
MYLK2	up	0	up	up	0	0	up
MYO15A	up	up	up	up	up	0	0
MYO1A	up	up	up	up	up	up	up
MYO1H	up	up	up	up	up	up	up
MYPN	up	up	up	up	up	up	up
NAA80	down	down	down	0	down	0	0
NAPSA	up	up	up	up	up	up	0
NBPF19	up	up	0	up	up	up	0
NBPF26	up	up	0	0	up	up	0
NCF1	0	up	up	up	up	up	up
NCF2	up	up	up	up	up	up	up
NCR3	0	up	up	0	up	0	0
NCSTN	0	0	down	0	0	0	0
NDUFC2-KCTD14	up	up	up	up	up	up	up
NDUFV2	0	0	down	0	0	0	0
NEK11	0	0	up	0	up	0	0
NEURL1B	0	0	down	0	0	0	0
NFIL3	0	0	up	0	0	0	0
NFKBIB	0	0	up	up	0	0	0
NHLH1	0	0	up	up	up	0	up
NIBAN3	0	up	0	0	0	0	0
NKAIN2	0	down	down	down	down	0	down
NKPD1	0	up	up	up	up	0	0
NKX2-3	0	0	down	0	0	0	0
NLGN3	up	up	up	up	up	up	up
NLRC4	up	up	up	up	up	0	up
NLRP9	up	up	up	up	up	up	up
NNT	0	0	down	0	0	0	0
NODAL	up	up	up	up	up	up	up
NOXRED1	0	up	up	0	0	0	0
NPC1L1	up	up	up	up	up	up	up
NPFFR2	up	up	up	up	up	up	up
NPIPA1	up	up	0	0	up	up	0
NPIPA7	0	up	0	0	0	up	up
NPIPB4	up	up	0	up	up	0	0
NPIPB6	up	up	up	up	up	up	up
NPIPB8	up	up	up	up	up	up	up
NPIPB9	up	up	up	up	0	0	0
NPPA	up	0	up	up	up	0	0
NPPB	up	up	up	up	up	up	up
NPPC	up	up	up	up	up	up	up
NPW	up	up	up	up	up	0	0
NR0B1	up	up	up	up	up	up	up
NR1D1	up	up	up	up	up	up	up
NR1H3	0	0	up	0	0	0	0
NR4A3	0	0	up	0	0	0	up
NREP	0	0	down	0	0	0	0
NRXN3	0	down	down	down	down	0	0
NTS	up	up	up	up	up	up	up
NUDT16	0	0	down	down	0	0	0
NUTM2B	up	up	up	up	up	0	0
NUTM2E	up	up	up	up	up	0	0
NXF3	0	up	up	0	up	up	up
NYNRIN	0	0	down	0	0	0	0
OAS1	up	up	up	up	up	up	up
OAS2	up	up	up	up	up	up	0
OAS3	up	up	up	up	up	up	0
OASL	up	up	up	up	up	up	up
ODF3L1	0	0	0	0	up	0	0
ODF3L2	up	up	up	up	up	0	0
ODF4	up	up	up	up	up	0	0
OGFOD3	0	0	down	0	0	0	0
OLIG2	up	up	up	up	up	up	up
OOSP3	up	up	up	up	up	0	0
OR2B6	0	up	up	up	up	0	up
OR2H2	up	up	up	up	up	up	0
OSER1	0	0	up	up	0	0	0
OSM	up	up	up	up	up	up	up
OTOP2	0	up	up	up	up	0	0
OVGP1	up	up	up	up	up	up	up
OVOL1	up	up	up	up	up	up	up
OVOL3	up	up	up	up	up	up	up
P2RX5	0	0	up	up	up	0	0
P2RX6	up	up	up	up	up	0	0
PAGE2B	up	up	up	up	up	up	up
PAK6	0	up	up	up	up	up	0
PAMR1	0	0	down	0	0	0	0
PAQR8	0	0	down	0	0	0	0
PARP10	0	0	0	0	up	0	0
PAX5	up	up	up	up	up	up	up
PBX1	0	0	down	0	0	0	0
PBXIP1	0	0	down	0	0	0	0
PCDH8	0	0	up	0	up	0	0
PCDHAC2	0	0	down	0	0	0	0
PCK2	down	down	down	down	0	0	down
PCP2	up	up	up	up	up	0	0
PCSK1	up	up	up	up	up	up	up
PDE2A	up	up	up	up	up	up	up
PDE4C	up	up	up	up	up	up	up
PDE6G	up	up	up	up	up	up	up
PDGFA	0	0	down	0	0	0	0
PDGFB	0	0	down	0	0	0	0
PDGFD	0	0	down	0	down	0	0
PDGFRB	up	up	up	up	up	up	up
PDK2	0	0	down	0	0	0	0
PDRG1	0	0	up	0	0	0	0
PEA15	0	up	up	up	up	0	up
PER2	0	0	up	0	0	0	0
PERM1	up	up	up	up	up	0	up
PFKFB4	0	up	0	0	up	0	0
PGAP3	0	0	down	0	0	0	0
PGC	up	up	up	up	up	up	up
PGF	up	up	up	up	up	up	up
PGGHG	down	0	0	down	0	0	down
PHF21B	up	up	up	up	up	up	up
PHF24	up	up	up	up	up	up	up
PHKG1	up	up	up	up	up	0	up
PHLDA2	up	up	up	up	up	up	up
PHYHIPL	0	up	up	up	up	0	0
PILRA	up	up	up	up	up	up	up
PINLYP	0	up	up	up	up	0	up
PINX1	0	0	up	0	0	0	0
PIR	0	0	down	0	0	0	0
PISD	0	0	up	0	0	0	0
PIWIL4	up	0	0	0	0	0	0
PKD1L3	up	up	up	up	up	up	up
PKDREJ	0	0	0	0	0	down	0
PLA2G12B	up	up	up	up	up	0	up
PLA2G4C	up	up	up	up	up	up	up
PLAAT2	up	up	up	up	up	0	up
PLAC8L1	up	up	up	up	up	up	up
PLB1	up	up	up	up	up	0	up
PLCB2	0	down	0	0	0	0	0
PLCD4	0	0	0	up	0	0	0
PLCXD2	0	0	up	up	up	0	0
PLD1	0	0	down	0	0	0	0
PLEK2	0	up	up	up	up	0	0
PLIN1	0	up	up	up	up	up	up
PLIN4	0	0	0	0	up	0	0
PLK5	0	0	up	0	up	0	0
PLTP	0	0	up	0	up	0	0
PLXNA4	0	0	down	0	0	0	0
PMP22	0	0	down	0	0	0	0
PNLDC1	up	up	up	up	up	0	up
PNMA2	0	0	down	0	0	0	0
PNN	up	up	up	up	up	up	up
PNPLA7	0	up	up	up	up	0	0
PODN	0	0	down	0	0	0	0
PODNL1	0	up	up	0	up	0	0
POPDC2	0	0	up	0	0	0	0
POU2F2	up	up	up	up	up	0	0
POU4F3	0	0	up	up	up	up	0
PPEF1	up	up	up	up	up	up	up
PPIC	0	0	down	0	0	0	0
PPIL6	0	0	up	0	0	0	0
PPM1H	0	0	down	0	0	0	0
PPM1M	0	0	down	0	0	0	0
PPOX	0	down	down	down	0	0	0
PPP1R15A	up	up	up	up	up	up	up
PRAMEF7	up	up	up	up	up	up	up
PRAMEF8	up	up	up	up	up	up	up
PRCD	up	up	up	up	up	0	0
PRDM1	0	0	0	0	up	0	0
PRKCG	up	up	up	0	up	0	up
PRKN	0	0	down	0	0	0	0
PROK1	up	up	up	up	up	0	up
PROZ	up	up	up	up	up	up	up
PRPF38B	0	0	up	0	0	0	0
PRR7	0	up	up	up	up	0	0
PRRT2	0	0	0	0	0	0	down
PRSS12	0	0	down	0	0	0	0
PRSS35	0	0	down	0	0	0	0
PSG4	up	up	up	up	up	up	up
PSMB8	0	0	0	0	up	0	0
PSPN	0	up	0	0	up	0	0
PTAFR	up	up	up	up	up	up	up
PTBP2	up	0	up	up	up	0	0
PTGES3L-AARSD1	0	0	0	0	up	0	up
PTGS2	up	up	up	up	up	up	up
PTH1R	0	0	down	0	0	0	down
PTK6	up	up	up	up	up	up	up
PTPRH	up	up	up	up	up	up	up
PTPRN	up	up	up	up	up	up	up
PTRH1	down	0	0	0	0	0	0
PTX3	up	up	up	up	up	up	up
PXDN	0	0	down	0	0	0	0
PXT1	up	up	up	up	up	up	up
PYGM	up	up	up	up	up	up	up
PYROXD2	up	up	up	up	up	0	up
PYY	0	up	up	up	up	0	up
QRFP	up	up	up	up	up	up	up
RAB26	down	down	down	down	down	down	down
RAB33A	up	up	up	up	up	0	up
RAB37	up	up	up	up	up	up	up
RAB39A	0	0	up	up	up	0	0
RAB41	0	0	up	0	0	0	0
RAB4B	0	0	down	0	0	0	0
RAET1G	0	up	up	0	up	0	0
RAET1L	up	up	up	up	up	up	up
RAPSN	0	0	up	up	0	0	0
RARA	0	up	up	0	up	0	0
RASD1	0	0	up	up	up	0	up
RASL12	up	up	up	up	up	up	up
RASSF1	up	up	up	up	up	up	up
RASSF4	0	0	down	0	0	0	0
RBM15	0	0	up	0	up	0	0
RBP1	0	0	down	0	0	0	0
RCAN1	0	0	up	0	0	0	0
RDH12	up	up	up	up	up	0	up
REC8	up	up	up	up	up	up	up
REELD1	up	up	up	up	up	up	up
RELB	up	up	up	up	up	up	up
REM2	up	up	up	up	up	0	up
RERG	up	up	up	up	up	up	up
RFPL4AL1	0	0	0	0	up	0	0
RFPL4B	up	up	up	up	up	up	up
RGPD1	up	0	up	0	0	0	0
RGS2	0	0	up	0	0	0	up
RHEBL1	up	up	up	up	up	0	up
RHOB	0	0	up	0	0	0	0
RHPN1	0	0	0	0	0	0	down
RIMS3	0	0	down	0	0	0	0
RIOK1	0	0	up	0	0	0	0
RLN3	up	up	up	up	up	0	up
RNASE4	0	0	down	0	down	0	0
RNASEL	0	0	down	0	0	0	0
RND1	0	0	up	up	0	0	0
RND3	0	0	up	up	0	0	up
RNF103-CHMP3	up	0	up	up	up	0	up
RNF112	0	up	0	0	up	0	0
RNF138	0	0	up	0	0	0	0
RNF223	up	up	up	up	up	up	up
ROM1	0	0	up	0	up	0	0
RPL3L	up	up	up	up	up	up	up
RPS6KA2	0	0	down	0	0	0	0
RRAD	up	up	up	up	up	up	up
RRH	up	up	up	up	up	0	up
RRN3	0	0	up	0	0	0	0
RRP12	0	up	up	up	up	up	up
RSAD2	up	up	up	up	up	up	up
RSPH1	up	up	up	up	up	up	up
RSPH10B	up	up	up	up	up	up	up
RSPH4A	up	up	up	up	up	up	up
RSPO2	0	0	down	0	0	0	0
RSRC2	0	0	up	0	0	0	0
RTL8B	0	0	down	0	0	0	0
RTL8C	0	0	down	down	down	0	0
RTN1	0	0	down	0	0	0	0
RUNDC3A	0	up	up	up	up	0	0
RXFP4	up	up	up	up	up	0	0
S100A14	0	up	up	up	up	0	up
S100A2	up	up	up	up	up	0	0
S100A3	0	up	0	0	up	0	0
SAXO2	up	up	up	up	up	0	up
SBK2	0	up	up	up	up	0	0
SBSN	up	up	up	up	up	up	up
SCARF1	up	up	up	up	up	up	up
SCG2	up	up	up	up	up	up	up
SCN11A	up	up	up	up	up	up	0
SCN9A	0	0	down	0	0	0	0
SCNN1G	0	0	up	up	up	0	0
SCRN2	0	down	down	0	0	0	0
SCRT1	up	up	up	up	up	up	up
SDC3	0	0	down	0	0	0	0
SDCBP2	0	0	0	0	up	0	0
SDHAF4	down	down	down	down	down	0	down
SELENBP1	0	down	down	down	0	0	0
SELPLG	up	0	up	0	up	0	up
SEMA5A	0	0	down	0	down	0	down
SEMA6D	0	0	down	0	down	0	0
SEMA7A	up	up	up	up	up	up	up
SEPTIN11	0	0	down	0	down	0	0
SEPTIN12	up	0	up	up	up	0	up
SEPTIN14	up	0	up	0	0	0	0
SERINC4	up	up	up	up	up	up	up
SERPINB2	0	up	up	up	0	up	up
SERPINE1	up	up	up	up	up	up	up
SERPINF2	up	up	up	up	up	up	up
SERTAD1	0	0	up	0	0	0	0
SEZ6	up	up	up	up	up	up	up
SFRP2	0	0	down	0	0	0	0
SFRP4	0	up	up	up	up	up	up
SFT2D3	0	0	0	down	0	0	0
SH2D2A	0	0	up	up	up	0	0
SH2D3C	0	up	up	up	up	up	up
SH2D5	0	up	up	up	up	0	up
SH3BGR	up	up	up	up	up	up	up
SHBG	0	0	up	up	up	0	0
SHFL	0	0	0	0	up	0	0
SHLD3	up	0	up	0	0	0	0
SIGLEC14	up	up	up	up	up	up	up
SIGLEC16	up	up	up	up	up	0	0
SIK1	0	0	up	up	0	0	up
SIK1B	up	up	up	up	up	up	up
SKOR2	up	up	up	up	up	0	up
SLC10A5	up	0	up	0	0	0	0
SLC13A3	up	up	up	up	up	up	up
SLC16A11	up	up	0	0	0	0	0
SLC16A12	0	0	0	0	up	0	0
SLC16A13	0	0	down	0	0	0	0
SLC16A3	0	0	0	0	up	0	0
SLC16A6	up	up	up	up	up	up	0
SLC17A7	0	0	up	0	0	0	0
SLC1A1	0	0	down	0	0	0	0
SLC22A1	up	up	up	up	up	up	up
SLC23A3	up	up	up	up	up	up	up
SLC25A25	0	0	up	0	0	0	0
SLC25A41	up	up	up	up	up	up	up
SLC2A9	0	0	up	0	0	0	0
SLC30A2	up	up	up	up	up	up	up
SLC34A2	up	up	up	up	up	up	up
SLC35G2	0	0	up	0	0	0	0
SLC37A4	down	down	down	down	down	down	down
SLC39A11	0	0	down	0	0	0	0
SLC3A2	up	up	up	up	up	up	up
SLC43A2	up	up	up	up	up	up	up
SLC44A2	0	up	0	0	up	up	0
SLC45A2	up	up	up	up	up	up	up
SLC49A3	0	0	up	up	up	0	0
SLC4A1	up	up	up	up	up	up	up
SLC4A5	up	up	up	up	up	up	up
SLC5A11	up	up	up	up	up	up	up
SLC5A2	0	0	up	0	up	0	0
SLC5A5	up	up	up	up	up	up	up
SLC6A12	up	up	up	up	up	up	up
SLC6A13	up	up	up	up	up	up	up
SLC6A3	up	up	up	up	up	up	up
SLC7A7	up	up	up	up	up	0	up
SLC7A9	up	up	up	up	up	up	up
SLC8A2	up	up	up	up	up	up	up
SLC9A5	up	up	up	up	up	up	0
SLF1	0	0	up	0	0	0	0
SLFN12L	0	0	up	up	up	0	0
SLIT3	0	0	down	0	0	0	0
SMARCA1	0	0	down	0	0	0	0
SMIM10L2A	down	down	down	down	down	down	down
SMIM10L2B	down	down	down	down	down	0	down
SMIM24	0	up	up	0	up	0	0
SMIM38	up	up	up	up	up	up	up
SMOC1	0	0	down	0	0	0	0
SMOC2	down	0	down	0	0	0	down
SMPD1	0	0	down	down	0	0	0
SMPD3	up	0	up	0	up	0	0
SMPX	up	up	up	up	up	0	0
SNAI1	0	0	up	0	up	0	0
SNAI2	0	0	up	0	0	0	0
SNAP25	0	0	up	up	0	0	0
SNAPC4	0	up	up	up	up	up	up
SNCAIP	0	0	down	0	0	0	0
SNCB	0	down	down	down	0	0	down
SNPH	0	0	down	0	0	0	0
SNX32	up	up	up	up	up	0	up
SOCS3	0	0	up	0	up	0	0
SOGA3	up	up	up	up	up	up	up
SORL1	0	0	down	0	0	0	0
SOX15	0	0	0	0	up	0	0
SOX30	up	up	up	up	up	up	up
SOX8	0	0	up	0	0	0	0
SP110	0	0	0	0	up	0	0
SP5	0	0	down	0	0	0	0
SPAG17	0	0	up	up	up	0	0
SPATA5L1	0	0	up	0	0	0	0
SPATS1	0	0	up	up	up	0	0
SPDYA	up	up	up	up	up	up	up
SPDYE18	0	0	up	0	up	0	0
SPEF1	0	0	up	0	0	0	0
SPHK1	0	0	up	up	0	0	0
SPI1	up	up	up	up	up	up	up
SPIB	up	up	up	up	up	up	up
SPINK1	up	up	up	up	up	up	up
SPNS2	up	0	0	0	up	0	0
SRMS	up	up	up	up	up	up	up
SRRM5	up	up	up	up	up	up	up
SSBP2	0	0	down	0	0	0	0
SSC5D	up	up	up	up	up	up	up
SSTR2	0	up	up	0	0	0	0
SSUH2	0	up	up	up	up	0	0
ST3GAL5	0	0	down	0	0	0	0
ST8SIA2	0	0	down	0	0	0	0
STAC3	0	0	0	0	up	0	0
STAT2	0	0	down	0	0	0	0
STKLD1	up	up	up	up	up	0	0
STMN4	up	up	up	up	up	up	up
STRADB	0	0	down	0	0	0	0
STUM	0	0	down	0	0	0	0
STX1A	0	0	up	0	up	0	up
STX1B	up	up	up	up	up	0	0
SUCLG2	0	0	down	0	down	0	0
SULT1A1	0	0	down	0	0	0	0
SULT4A1	up	up	up	up	up	up	up
SYCE1L	0	down	down	down	down	0	0
SYCE2	up	up	up	up	up	0	0
SYCE3	0	up	up	up	up	0	0
SYN1	up	up	up	up	up	0	up
SYNE4	up	up	up	up	up	up	up
SYT11	0	0	up	up	up	0	0
TAC1	up	up	up	up	up	up	up
TAC3	up	up	up	up	up	0	up
TAF1A	0	0	up	0	0	0	up
TAF1D	0	0	up	0	0	0	0
TAF7L	0	0	up	0	0	0	0
TAS2R5	0	up	0	0	up	0	0
TBC1D26	up	up	up	up	up	0	0
TBC1D3	up	up	up	up	up	0	0
TBC1D3K	0	0	0	0	0	0	down
TBC1D7	0	0	down	0	down	0	0
TBX10	up	up	up	up	up	0	0
TBX21	up	up	up	0	0	0	up
TBX4	up	up	up	up	up	up	up
TCAP	up	up	up	up	up	up	up
TCEAL7	0	0	up	up	0	0	0
TCTE3	up	up	up	up	up	0	up
TEX29	up	up	up	up	up	up	up
TEX46	up	up	up	up	up	0	0
TGFBI	0	up	up	0	up	0	up
TGIF2-RAB5IF	up	up	up	up	up	up	up
TGM1	up	up	up	up	up	up	up
TGM3	up	up	up	up	up	up	up
THAP1	0	0	up	0	0	0	0
THAP2	0	0	up	0	0	0	0
THBS2	up	up	up	up	up	up	up
THEG	up	up	up	up	up	up	up
THEGL	up	up	up	0	0	0	0
THEMIS2	up	up	up	up	up	0	0
TIGD4	up	up	up	up	up	up	up
TIMM17B	0	0	down	0	0	0	0
TLCD3B	0	up	0	up	up	0	0
TMED6	up	up	up	up	up	up	up
TMEM100	up	0	up	up	up	up	up
TMEM119	up	up	up	up	up	up	up
TMEM132E	0	0	down	0	0	0	0
TMEM140	0	up	0	0	up	0	0
TMEM141	0	0	down	0	0	0	0
TMEM150B	up	up	up	up	up	up	up
TMEM150C	0	0	down	0	0	0	0
TMEM151A	up	up	up	up	up	up	up
TMEM178A	0	0	down	0	0	0	0
TMEM204	up	up	up	up	up	0	up
TMEM253	up	up	up	up	up	0	0
TMEM262	up	up	up	0	up	0	0
TMEM269	0	0	up	up	0	0	0
TMEM271	down	0	down	down	down	0	0
TMEM37	0	0	down	0	down	0	down
TMEM63C	0	0	up	0	0	0	0
TMEM79	0	0	up	0	0	0	0
TMEM86A	0	0	down	0	0	0	0
TMPPE	up	0	0	0	0	0	0
TMPRSS9	up	up	up	up	up	up	up
TNF	up	up	up	up	up	0	up
TNFAIP3	up	up	up	up	up	up	up
TNFRSF10D	up	up	up	up	up	up	up
TNFRSF11B	up	up	up	up	up	up	up
TNFRSF12A	up	up	up	up	up	up	up
TNFRSF9	up	up	up	up	up	up	up
TNFSF12	0	0	down	0	0	0	0
TNFSF13	up	up	up	up	up	0	0
TNNC2	up	0	up	up	up	up	up
TNXB	up	up	up	up	up	up	up
TOR4A	up	up	up	up	0	up	0
TPH1	up	up	up	up	up	0	up
TRANK1	0	0	0	up	up	0	0
TRARG1	up	up	up	up	up	up	up
TRIM17	0	up	up	up	up	0	0
TRIM22	0	up	0	0	up	0	0
TRIM39-RPP21	0	0	0	0	up	0	0
TRIM43	up	up	up	up	up	up	up
TRIM43B	up	up	up	up	up	up	up
TRIM48	up	up	up	up	up	up	up
TRIM49	up	up	up	up	up	up	up
TRIM49B	up	up	up	up	up	up	up
TRIM49C	up	up	up	up	up	up	up
TRIM49D1	up	up	up	up	up	up	up
TRIM54	up	up	up	0	up	0	0
TRIM55	0	up	up	0	up	0	0
TRIM69	up	up	up	0	up	0	0
TRMT61A	0	0	up	0	0	0	0
TRPV2	up	up	up	up	up	up	up
TSGA10	0	0	up	0	0	0	0
TSTD1	down	down	down	down	down	down	down
TTC21A	up	up	up	up	up	up	up
TTC23L	0	0	up	0	0	0	0
TTC24	up	up	up	up	up	up	up
TTC25	0	up	up	up	up	up	0
TTC31	0	0	down	0	0	0	0
TTC9B	up	up	up	up	up	up	up
TTLL1	0	0	down	0	0	0	0
TTYH1	0	0	0	0	up	0	0
TUBA4A	0	0	up	up	up	0	up
TUBB3	up	up	up	up	up	up	up
TUBB8	up	up	up	up	up	0	up
TUBB8B	up	0	up	up	up	0	0
TULP2	up	up	up	up	up	0	up
TWNK	0	0	up	up	up	0	up
TXNL4B	0	0	up	up	0	0	0
TYW1B	0	up	up	up	up	up	up
UBA7	0	up	up	0	up	0	0
UBD	up	up	up	up	up	up	up
UCN2	up	up	up	up	up	up	up
UCP3	0	up	up	up	up	up	0
UNC5A	down	down	0	0	0	0	down
UNC5C	0	0	down	0	0	0	0
UNC5CL	0	up	up	0	0	0	0
UNCX	0	up	up	0	0	0	0
UPP1	up	up	up	up	up	up	up
UQCRHL	up	up	up	up	up	up	up
URB1	0	0	up	0	0	0	0
USP15	0	0	up	0	0	0	0
USP36	0	0	up	up	up	0	up
UTP23	0	0	up	0	0	0	0
VAV1	0	up	up	up	up	up	up
VCPKMT	0	0	up	0	0	0	0
VGF	0	0	up	0	up	0	0
VLDLR	0	0	down	0	0	0	0
VPREB3	up	up	up	up	up	up	up
VSIR	up	up	up	up	up	up	up
VTN	0	0	up	0	0	0	0
VWA1	0	0	down	0	0	0	0
VWCE	0	0	up	up	up	up	0
VXN	up	up	up	up	up	up	up
WAS	0	up	up	0	up	0	0
WDR38	up	0	0	0	0	0	0
WDR66	0	up	up	up	up	0	up
WDR78	up	up	up	up	up	0	up
WDR93	0	up	up	up	up	0	0
WDR97	up	0	up	0	0	0	0
WNK4	up	up	up	up	up	up	up
WNT3A	0	0	down	0	0	0	0
WNT5B	0	0	down	0	0	0	0
WWC3	0	0	down	0	0	0	0
XAF1	0	0	up	0	up	0	0
XKR7	up	up	up	up	up	up	up
YOD1	0	0	up	0	0	0	0
YPEL4	up	up	up	up	up	up	up
ZACN	up	up	up	up	up	up	0
ZBTB16	0	0	down	down	0	0	0
ZBTB2	0	0	up	0	0	0	0
ZBTB21	up	up	up	up	up	0	up
ZBTB22	0	0	down	0	0	0	0
ZBTB32	0	up	up	up	up	0	up
ZC3H12A	0	0	up	up	up	0	0
ZC3H6	up	up	up	up	up	0	0
ZDHHC12	0	0	down	0	0	0	0
ZFP2	up	up	up	up	up	up	up
ZFP36	0	up	up	up	up	0	up
ZFYVE28	0	0	down	0	0	0	0
ZIK1	0	0	up	0	0	0	0
ZMYND10	up	up	up	up	up	0	up
ZNF121	up	up	up	up	up	0	0
ZNF165	0	0	up	up	up	0	up
ZNF226	0	0	up	0	0	0	0
ZNF267	0	0	up	0	0	0	0
ZNF274	0	0	up	up	0	0	0
ZNF296	0	0	up	0	0	0	0
ZNF304	0	0	up	0	0	0	0
ZNF32	0	0	down	0	0	0	0
ZNF34	up	0	up	up	up	0	0
ZNF367	0	up	up	up	up	0	up
ZNF385C	up	up	0	up	up	0	0
ZNF394	0	0	up	0	0	0	0
ZNF408	0	0	up	up	up	0	0
ZNF418	up	up	up	up	up	0	up
ZNF425	0	0	up	0	up	0	0
ZNF432	0	0	up	0	0	0	0
ZNF442	0	0	up	up	up	0	0
ZNF460	0	0	up	0	0	0	0
ZNF461	0	0	up	0	0	0	0
ZNF485	0	0	up	0	0	0	0
ZNF503	0	0	down	0	down	0	0
ZNF506	0	0	up	0	0	0	0
ZNF525	0	0	up	0	0	0	0
ZNF551	0	up	up	up	up	0	0
ZNF57	0	0	up	0	0	0	0
ZNF585A	0	0	up	0	0	0	0
ZNF596	up	up	up	up	up	0	0
ZNF597	0	0	up	up	0	0	up
ZNF600	0	0	up	0	0	0	0
ZNF610	0	0	up	0	up	0	0
ZNF625	0	up	up	0	up	up	0
ZNF654	0	0	up	0	0	0	0
ZNF671	0	0	up	up	up	0	0
ZNF675	0	0	up	0	0	0	0
ZNF703	0	0	down	0	0	0	0
ZNF724	0	0	up	up	0	0	0
ZNF766	0	0	up	0	0	0	0
ZNF789	0	up	up	up	up	0	0
ZNF79	0	0	up	up	up	0	0
ZNF80	0	0	up	0	0	0	0
ZNF829	0	0	up	0	0	0	0
ZNF843	0	up	up	0	up	0	0
ZNF844	up	up	up	up	up	up	up
ZNF850	0	0	up	up	up	0	up
ZNF90	0	0	up	up	0	0	0
ZNF92	0	0	up	0	0	0	up
ZNF93	0	0	up	0	0	0	0
ZSCAN10	up	up	up	up	up	up	up
ZSCAN4	up	up	up	up	up	up	up
DE tot	698	820	1311	861	968	487	645
DE up	669	783	1030	811	906	472	594
DE down	29	37	281	50	62	15	51
