## Supplementary material for "Human cellular homeostasis buffers *trans*-acting translational effects of heterologous gene expression with very different codon usage bias": Table S2

### Sheet: Enrichment_immunity_related
Table S2, Sheet 1: Significant enrichment (based on GO_Biological Process) in functional categories related to immunity. For each condition of transfection, GO categories "Inflammatory response", "Type I interferon signaling pathway" and "Response to virus" were the three most significant among all categories detected as enriched, wheter or not related to immunity. Two other immunity-related cate…
	Shble1_vs_Mock	Shble2_vs_Mock	Shble3_vs_Mock	Shble4_vs_Mock	Shble5_vs_Mock	Shble6_vs_Mock	Empty_vs_Mock
Inflammatory response	4.08369e-06	7.68012e-07	0.00209287	1.19235e-05	9.32104e-07	0.000405364	3.69728e-05
Type I interferon signaling pathway	1.04856e-06	7.06325e-07	6.33045e-05	1.19235e-05	2.16049e-07	1.06671e-07	0.00211859
Response to virus	2.1029e-05	1.75643e-09	0.00538333	1.79721e-05	9.32104e-07	1.12527e-05	0.012402
Negative regulation of viral genome replication	0.00011176	4.85397e-05	0.00238044	0.000910242	3.55878e-05	0.000760783	0.0579343
Immune response	0.000642165	1.17518e-05	0.0759165	0.00159771	0.000282934	0.00160802	0.0527559

### Sheet: DE_in_overrepresented_cat
Table S2, Sheet 2: List of the 112 transcripts identified as DE versus the Mock condition in at least one condition and that belong to over-represented categories found in Sheet 1 (GO_BP "Inflammatory response", "Type I interferon signaling pathway", "Response to virus", "Negative regulation of viral genome replication", "Immune Response"). Cases not at zero ("0") represent mRNAs significantly up…
	DiffExp_Shble1_vs_Mock	DiffExp_Shble2_vs_Mock	DiffExp_Shble3_vs_Mock	DiffExp_Shble4_vs_Mock	DE_Shble5_vs_Mock	DiffExp_Shble6_vs_Mock	DiffExp_Empty_vs_Mock		Number of condition in which DE
Total of DiffExp	71	86	99	79	92	56	62
ADAM8	up	up	up	up	up	up	up		7
ADORA2A	0	0	0	0	up	0	0		1
ALOX15	up	up	up	up	up	0	up		6
AOC3	up	up	up	up	up	up	up		7
APLN	down	0	down	0	down	0	down		4
AXL	0	0	up	0	0	0	0		1
BST2	0	up	0	0	up	0	0		2
C3	up	up	up	up	up	up	up		7
C4A	up	up	up	up	up	up	up		7
C5AR1	up	up	0	0	up	0	0		3
CCL17	up	up	up	up	up	0	up		6
CCL26	0	up	up	up	up	up	up		6
CCL5	up	up	up	up	up	up	up		7
CCR4	up	up	up	up	up	up	up		7
CD14	up	up	up	up	up	up	up		7
CD74	up	up	up	up	up	0	0		5
CD8A	0	0	up	up	up	0	0		3
CDO1	0	0	up	0	0	0	0		1
CFP	up	up	up	up	up	0	up		6
CRHR1	0	0	down	0	0	0	0		1
CSF1R	up	up	up	up	up	up	up		7
CTSW	up	up	up	up	up	up	up		7
CXCL3	0	up	up	up	up	0	up		5
CXCL8	up	up	up	up	up	up	up		7
CXCR2	up	0	0	0	0	0	0		1
DDX21	0	0	up	0	0	0	0		1
DDX58	0	up	0	up	up	0	0		3
DDX60	0	up	0	0	0	0	0		1
DHX58	up	up	up	up	up	up	up		7
EPHX2	down	down	down	down	down	down	down		7
FCGR1A	up	up	up	up	up	up	up		7
FOSL1	up	up	up	up	up	up	up		7
FOXP3	0	up	up	0	up	0	0		3
GEM	up	up	up	up	up	up	up		7
GPER1	up	up	up	up	up	0	up		6
GPR32	up	up	up	up	up	up	up		7
GSDMD	0	0	down	0	0	0	0		1
HLA-DMA	0	up	0	0	up	0	0		2
HRH1	0	up	up	up	up	0	0		4
HYAL1	0	0	0	0	up	0	0		1
IFI6	up	up	up	up	up	up	up		7
IFIH1	0	up	0	up	up	up	0		4
IFIT1	up	up	up	up	up	up	up		7
IFIT2	up	up	up	up	up	up	up		7
IFIT3	up	up	up	up	up	up	up		7
IFITM1	up	up	up	up	up	up	0		6
IL12A	0	up	up	up	0	0	0		3
IL13	up	up	up	up	up	0	0		5
IL16	up	up	up	up	up	up	up		7
IL17F	up	up	up	up	up	up	up		7
IL1A	up	up	up	up	up	0	up		6
IL1R1	0	up	up	up	up	0	0		4
IL23A	up	up	up	up	up	0	0		5
IL32	up	up	up	up	up	up	up		7
IRAK2	0	up	up	up	up	0	0		4
IRF7	up	up	up	up	up	up	up		7
IRF9	up	up	up	up	up	up	up		7
IRGM	0	0	up	0	up	0	0		2
ISG15	up	up	up	up	up	up	up		7
ISG20	up	up	up	up	up	up	up		7
ITGB2	up	up	up	up	up	up	up		7
KIT	0	0	down	0	0	0	0		1
LGALS9	0	up	up	0	0	0	up		3
LIF	up	up	up	up	up	up	up		7
LST1	up	up	up	up	up	up	0		6
LTA	up	up	up	up	up	up	up		7
LTB	up	up	up	up	up	0	0		5
MADCAM1	up	up	up	up	up	up	up		7
MAVS	0	0	down	0	0	0	0		1
MMP25	0	0	0	0	up	0	0		1
MX1	up	up	up	up	up	0	0		5
MX2	up	up	up	up	up	up	up		7
NCR3	0	up	up	0	up	0	0		3
NFIL3	0	0	up	0	0	0	0		1
NLRC4	up	up	up	up	up	0	up		6
OAS1	up	up	up	up	up	up	up		7
OAS2	up	up	up	up	up	up	0		6
OAS3	up	up	up	up	up	up	0		6
OASL	up	up	up	up	up	up	up		7
OSM	up	up	up	up	up	up	up		7
PARP10	0	0	0	0	up	0	0		1
PLA2G4C	up	up	up	up	up	up	up		7
PSMB8	0	0	0	0	up	0	0		1
PTAFR	up	up	up	up	up	up	up		7
PTGS2	up	up	up	up	up	up	up		7
PTX3	up	up	up	up	up	up	up		7
PXDN	0	0	down	0	0	0	0		1
RELB	up	up	up	up	up	up	up		7
RNASEL	0	0	down	0	0	0	0		1
RSAD2	up	up	up	up	up	up	up		7
SCG2	up	up	up	up	up	up	up		7
SCN9A	0	0	down	0	0	0	0		1
SEMA7A	up	up	up	up	up	up	up		7
SPHK1	0	0	up	up	0	0	0		2
STAT2	0	0	down	0	0	0	0		1
TAC1	up	up	up	up	up	up	up		7
TBX21	up	up	up	0	0	0	up		4
THEMIS2	up	up	up	up	up	0	0		5
TNF	up	up	up	up	up	0	up		6
TNFAIP3	up	up	up	up	up	up	up		7
TNFRSF10D	up	up	up	up	up	up	up		7
TNFRSF11B	up	up	up	up	up	up	up		7
TNFRSF9	up	up	up	up	up	up	up		7
TNFSF12	0	0	down	0	0	0	0		1
TNFSF13	up	up	up	up	up	0	0		5
TRIM22	0	up	0	0	up	0	0		2
VAV1	0	up	up	up	up	up	up		6
VPREB3	up	up	up	up	up	up	up		7
VTN	0	0	up	0	0	0	0		1
WAS	0	up	up	0	up	0	0		3
XAF1	0	0	up	0	up	0	0		2
ZC3H12A	0	0	up	up	up	0	0		3

### Sheet: DE_sh1_vs_Mock
Table S2, Sheet 3 : List of DE transcripts in the shble1 condition versus the Mock conditon, for each the five over-represented categories. In bold are genes that belong to at least two different categories (and so are present in at least two columns)
DE_sh1_vs_Mock_BPEnrich_Inflammatoty_response	DE_sh1_vs_Mock_BPEnrich_Type1_interferon_signaling_pathway	DE_sh1_vs_Mock_BPEnrich_Response_to_virus	DE_sh1_vs_Mock_BPEnrich_Negative_regulation_of_viral_genome_duplication	DE_sh1_vs_Mock_BPEnrich_Immune_response
ADAM8	IFI6	CCL5	CCL5	APLN
ALOX15	IFIT1	DHX58	IFIT1	C3
AOC3	IFIT2	FOSL1	IFITM1	C5AR1
C3	IFIT3	IFIT1	ISG15	CCL5
C4A	IFITM1	IFIT2	ISG20	CCR4
C5AR1	IRF7	IFIT3	MX1	CD74
CCL17	IRF9	IFITM1	OAS1	CFP
CCL5	ISG15	IRF7	OAS3	CTSW
CCR4	ISG20	ISG20	OASL	CXCL8
CD14	MX1	MX1	RSAD2	FCGR1A
CSF1R	MX2	MX2	TNF	GEM
CXCL8	OAS1	OAS1		IFI6
CXCR2	OAS2	OAS2		IL13
EPHX2	OAS3	OAS3		IL16
GPER1	OASL	OASL		IL1A
GPR32	RSAD2	RSAD2		IL32
IL13		TBX21		LIF
IL17F		TNF		LST1
IL1A				LTA
IL23A				LTB
ITGB2				MADCAM1
NLRC4				OAS1
PLA2G4C				OAS2
PTAFR				OAS3
PTGS2				OSM
PTX3				PTAFR
RELB				SEMA7A
SCG2				TNF
SEMA7A				TNFRSF10D
TAC1				TNFRSF11B
THEMIS2				TNFRSF9
TNF				TNFSF13
TNFAIP3				VPREB3
TNFRSF10D
TNFRSF11B
TNFRSF9

### Sheet: DE_sh2_vs_Mock
Table S2, Sheet 4 : List of DE transcripts in the shble2 condition versus the Mock conditon, for each the five over-represented categories. In bold are genes that belong to at least two different categories (and so are present in at least two columns)
DE_sh2_vs_Mock_BPEnrich_Inflammatoty_response	DE_sh2_vs_Mock_BPEnrich_Type1_interferon_signaling_pathway	DE_sh2_vs_Mock_BPEnrich_Response_to_virus	DE_sh2_vs_Mock_BPEnrich_Negative_regulation_of_viral_genome_duplication	DE_sh2_vs_Mock_BPEnrich_Immune_response
ADAM8	BST2	BST2	BST2	C3
ALOX15	IFI6	CCL5	CCL5	C5AR1
AOC3	IFIT1	DDX58	IFIT1	CCL26
C3	IFIT2	DDX60	IFITM1	CCL5
C4A	IFIT3	DHX58	ISG15	CCR4
C5AR1	IFITM1	FOSL1	ISG20	CD74
CCL17	IRF7	FOXP3	MX1	CFP
CCL26	IRF9	IFIH1	OAS1	CTSW
CCL5	ISG15	IFIT1	OAS3	CXCL3
CCR4	ISG20	IFIT2	OASL	CXCL8
CD14	MX1	IFIT3	RSAD2	FCGR1A
CSF1R	MX2	IFITM1	TNF	GEM
CXCL3	OAS1	IL12A		HLA-DMA
CXCL8	OAS2	IRF7		IFI6
EPHX2	OAS3	ISG20		IL12A
GPER1	OASL	MX1		IL13
GPR32	RSAD2	MX2		IL16
HRH1		OAS1		IL1A
IL13		OAS2		IL1R1
IL17F		OAS3		IL32
IL1A		OASL		LIF
IL23A		RSAD2		LST1
IRAK2		TBX21		LTA
ITGB2		TNF		LTB
LGALS9		TRIM22		MADCAM1
NCR3				NCR3
NLRC4				OAS1
PLA2G4C				OAS2
PTAFR				OAS3
PTGS2				OSM
PTX3				PTAFR
RELB				SEMA7A
SCG2				TNF
SEMA7A				TNFRSF10D
TAC1				TNFRSF11B
THEMIS2				TNFRSF9
TNF				TNFSF13
TNFAIP3				TRIM22
TNFRSF10D				VAV1
TNFRSF11B				VPREB3
TNFRSF9				WAS

### Sheet: DE_sh3_vs_Mock
Table S2, Sheet 5 : List of DE transcripts in the shble3 condition versus the Mock conditon, for each the five over-represented categories. In bold are genes that belong to at least two different categories (and so are present in at least two columns)
DE_sh3_vs_Mock_BPEnrich_Inflammatoty_response	DE_sh3_vs_Mock_BPEnrich_Type1_interferon_signaling_pathway	DE_sh3_vs_Mock_BPEnrich_Response_to_virus	DE_sh3_vs_Mock_BPEnrich_Negative_regulation_of_viral_genome_duplication	DE_sh3_vs_Mock_BPEnrich_Immune_response
ADAM8	IFI6	CCL5	CCL5	APLN
ALOX15	IFIT1	DDX21	IFIT1	C3
AOC3	IFIT2	DHX58	IFITM1	CCL26
AXL	IFIT3	FOSL1	ISG15	CCL5
C3	IFITM1	FOXP3	ISG20	CCR4
C4A	IRF7	IFIT1	MAVS	CD74
CCL17	IRF9	IFIT2	MX1	CD8A
CCL26	ISG15	IFIT3	OAS1	CFP
CCL5	ISG20	IFITM1	OAS3	CRHR1
CCR4	MX1	IL12A	OASL	CTSW
CD14	MX2	IRF7	RNASEL	CXCL3
CDO1	OAS1	ISG20	RSAD2	CXCL8
CSF1R	OAS2	MX1	TNF	FCGR1A
CXCL3	OAS3	MX2		GEM
CXCL8	OASL	OAS1		IFI6
EPHX2	RNASEL	OAS2		IL12A
GPER1	RSAD2	OAS3		IL13
GPR32	STAT2	OASL		IL16
GSDMD	XAF1	RSAD2		IL1A
HRH1		TBX21		IL1R1
IL13		TNF		IL32
IL17F				LIF
IL1A				LST1
IL23A				LTA
IRAK2				LTB
IRGM				MADCAM1
ITGB2				NCR3
KIT				NFIL3
LGALS9				OAS1
NCR3				OAS2
NLRC4				OAS3
PLA2G4C				OSM
PTAFR				PTAFR
PTGS2				PXDN
PTX3				SEMA7A
RELB				TNF
SCG2				TNFRSF10D
SCN9A				TNFRSF11B
SEMA7A				TNFRSF9
SPHK1				TNFSF12
TAC1				TNFSF13
THEMIS2				VAV1
TNF				VPREB3
TNFAIP3				VTN
TNFRSF10D				WAS
TNFRSF11B
TNFRSF9
ZC3H12A

### Sheet: DE_sh4_vs_Mock
Table S2, Sheet 6 : List of DE transcripts in the shble4 condition versus the Mock conditon, for each the five over-represented categories. In bold are genes that belong to at least two different categories (and so are present in at least two columns)
DE_sh4_vs_Mock_BPEnrich_Inflammatoty_response	DE_sh4_vs_Mock_BPEnrich_Type1_interferon_signaling_pathway	DE_sh4_vs_Mock_BPEnrich_Response_to_virus	DE_sh4_vs_Mock_BPEnrich_Negative_regulation_of_viral_genome_duplication	DE_sh4_vs_Mock_BPEnrich_Immune_response
ADAM8	IFI6	CCL5	CCL5	C3
ALOX15	IFIT1	DDX58	IFIT1	CCL26
AOC3	IFIT2	DHX58	IFITM1	CCL5
C3	IFIT3	FOSL1	ISG15	CCR4
C4A	IFITM1	IFIH1	ISG20	CD74
CCL17	IRF7	IFIT1	MX1	CD8A
CCL26	IRF9	IFIT2	OAS1	CFP
CCL5	ISG15	IFIT3	OAS3	CTSW
CCR4	ISG20	IFITM1	OASL	CXCL3
CD14	MX1	IL12A	RSAD2	CXCL8
CSF1R	MX2	IRF7	TNF	FCGR1A
CXCL3	OAS1	ISG20		GEM
CXCL8	OAS2	MX1		IFI6
EPHX2	OAS3	MX2		IL12A
GPER1	OASL	OAS1		IL13
GPR32	RSAD2	OAS2		IL16
HRH1		OAS3		IL1A
IL13		OASL		IL1R1
IL17F		RSAD2		IL32
IL1A		TNF		LIF
IL23A				LST1
IRAK2				LTA
ITGB2				LTB
NLRC4				MADCAM1
PLA2G4C				OAS1
PTAFR				OAS2
PTGS2				OAS3
PTX3				OSM
RELB				PTAFR
SCG2				SEMA7A
SEMA7A				TNF
SPHK1				TNFRSF10D
TAC1				TNFRSF11B
THEMIS2				TNFRSF9
TNF				TNFSF13
TNFAIP3				VAV1
TNFRSF10D				VPREB3
TNFRSF11B
TNFRSF9
ZC3H12A

### Sheet: DE_sh5_vs_Mock
Table S2, Sheet 7 : List of DE transcripts in the shble5 condition versus the Mock conditon, for each the five over-represented categories. In bold are genes that belong to at least two different categories (and so are present in at least two columns)
DE_sh5_vs_Mock_BPEnrich_Inflammatoty_response	DE_sh5_vs_Mock_BPEnrich_Type1_interferon_signaling_pathway	DE_sh5_vs_Mock_BPEnrich_Response_to_virus	DE_sh5_vs_Mock_BPEnrich_Negative_regulation_of_viral_genome_duplication	DE_sh5_vs_Mock_BPEnrich_Immune_response
ADAM8	BST2	BST2	BST2	APLN
ADORA2A	IFI6	CCL5	CCL5	C3
ALOX15	IFIT1	DDX58	IFIT1	C5AR1
AOC3	IFIT2	DHX58	IFITM1	CCL26
C3	IFIT3	FOSL1	ISG15	CCL5
C4A	IFITM1	FOXP3	ISG20	CCR4
C5AR1	IRF7	HYAL1	MX1	CD74
CCL17	IRF9	IFIH1	OAS1	CD8A
CCL26	ISG15	IFIT1	OAS3	CFP
CCL5	ISG20	IFIT2	OASL	CTSW
CCR4	MX1	IFIT3	PARP10	CXCL3
CD14	MX2	IFITM1	RSAD2	CXCL8
CSF1R	OAS1	IRF7	TNF	FCGR1A
CXCL3	OAS2	ISG20		GEM
CXCL8	OAS3	MX1		HLA-DMA
EPHX2	OASL	MX2		IFI6
GPER1	PSMB8	OAS1		IL13
GPR32	RSAD2	OAS2		IL16
HRH1	XAF1	OAS3		IL1A
HYAL1		OASL		IL1R1
IL13		RSAD2		IL32
IL17F		TNF		LIF
IL1A		TRIM22		LST1
IL23A				LTA
IRAK2				LTB
IRGM				MADCAM1
ITGB2				NCR3
MMP25				OAS1
NCR3				OAS2
NLRC4				OAS3
PLA2G4C				OSM
PTAFR				PTAFR
PTGS2				SEMA7A
PTX3				TNF
RELB				TNFRSF10D
SCG2				TNFRSF11B
SEMA7A				TNFRSF9
TAC1				TNFSF13
THEMIS2				TRIM22
TNF				VAV1
TNFAIP3				VPREB3
TNFRSF10D				WAS
TNFRSF11B
TNFRSF9
ZC3H12A

### Sheet: DE_sh6_vs_Mock
Table S2, Sheet 8 : List of DE transcripts in the shble6 condition versus the Mock conditon, for each the five over-represented categories. In bold are genes that belong to at least two different categories (and so are present in at least two columns)
DE_sh6_vs_Mock_BPEnrich_Inflammatoty_response	DE_sh6_vs_Mock_BPEnrich_Type1_interferon_signaling_pathway	DE_sh6_vs_Mock_BPEnrich_Response_to_virus	DE_sh6_vs_Mock_BPEnrich_Negative_regulation_of_viral_genome_duplication	DE_sh6_vs_Mock_BPEnrich_Immune_response
ADAM8	IFI6	CCL5	CCL5	C3
AOC3	IFIT1	DHX58	IFIT1	CCL26
C3	IFIT2	FOSL1	IFITM1	CCL5
C4A	IFIT3	IFIH1	ISG15	CCR4
CCL26	IFITM1	IFIT1	ISG20	CTSW
CCL5	IRF7	IFIT2	OAS1	CXCL8
CCR4	IRF9	IFIT3	OAS3	FCGR1A
CD14	ISG15	IFITM1	OASL	GEM
CSF1R	ISG20	IRF7	RSAD2	IFI6
CXCL8	MX2	ISG20		IL16
EPHX2	OAS1	MX2		IL32
GPR32	OAS2	OAS1		LIF
IL17F	OAS3	OAS2		LST1
ITGB2	OASL	OAS3		LTA
PLA2G4C	RSAD2	OASL		MADCAM1
PTAFR		RSAD2		OAS1
PTGS2				OAS2
PTX3				OAS3
RELB				OSM
SCG2				PTAFR
SEMA7A				SEMA7A
TAC1				TNFRSF10D
TNFAIP3				TNFRSF11B
TNFRSF10D				TNFRSF9
TNFRSF11B				VAV1
TNFRSF9				VPREB3

### Sheet: DE_Empty_vs_Mock
Table S2, Sheet 9 : List of DE transcripts in the Empty condition versus the Mock conditon, for each the five over-represented categories. In bold are genes that belong to at least two different categories (and so are present in at least two columns)
DE_Empty_vs_Mock_BPEnrich_Inflammatoty_response	DE_Empty_vs_Mock_BPEnrich_Type1_interferon_signaling_pathway	DE_Empty_vs_Mock_BPEnrich_Response_to_virus	DE_Empty_vs_Mock_BPEnrich_Negative_regulation_of_viral_genome_duplication	DE_Empty_vs_Mock_BPEnrich_Immune_response
ADAM8	IFI6	CCL5	CCL5	APLN
ALOX15	IFIT1	DHX58	IFIT1	C3
AOC3	IFIT2	FOSL1	ISG15	CCL26
C3	IFIT3	IFIT1	ISG20	CCL5
C4A	IRF7	IFIT2	OAS1	CCR4
CCL17	IRF9	IFIT3	OASL	CFP
CCL26	ISG15	IRF7	RSAD2	CTSW
CCL5	ISG20	ISG20	TNF	CXCL3
CCR4	MX2	MX2		CXCL8
CD14	OAS1	OAS1		FCGR1A
CSF1R	OASL	OASL		GEM
CXCL3	RSAD2	RSAD2		IFI6
CXCL8		TBX21		IL16
EPHX2		TNF		IL1A
GPER1				IL32
GPR32				LIF
IL17F				LTA
IL1A				MADCAM1
ITGB2				OAS1
LGALS9				OSM
NLRC4				PTAFR
PLA2G4C				SEMA7A
PTAFR				TNF
PTGS2				TNFRSF10D
PTX3				TNFRSF11B
RELB				TNFRSF9
SCG2				VAV1
SEMA7A				VPREB3
TAC1
TNF
TNFAIP3
TNFRSF10D
TNFRSF11B
TNFRSF9
