## Supplementary material for "Human cellular homeostasis buffers *trans*-acting translational effects of heterologous gene expression with very different codon usage bias": Table S4

### Sheet: Covariation_mRNA_Proteins
Table S4: Intra-sample covariation between proteins and mRNAs levels, quantified in log10(rIBAQ) and log10(TPM), respectively. Both Pearson correlation coefficient and coefficient of determination are reported for each sample.
	Pearson corr. coefficient	Coefficient of determination (R²)
Shble1	0.571001	0.325789
Shble1	0.568429	0.322854
Shble1	0.573247	0.32833
Shble2	0.564362	0.318253
Shble2	0.558385	0.311523
Shble2	0.562303	0.315935
Shble3	0.568327	0.322747
Shble3	0.565768	0.319832
Shble3	0.539323	0.290599
Shble4	0.577945	0.333792
Shble4	0.540787	0.29217
Shble4	0.54214	0.293642
Shble5	0.548804	0.300845
Shble5	0.55228	0.304733
Shble5	0.550465	0.302739
Shble6	0.551343	0.303748
Shble6	0.556685	0.309661
Shble6	0.543728	0.295374
Mock	0.588847	0.346534
Mock	0.57512	0.330541
Mock	0.558702	0.311907
Empty	0.575007	0.3304
Empty	0.577779	0.333586
Empty	0.570322	0.325032
Average	0.561712	0.31544
