## Supplementary material for "Human cellular homeostasis buffers *trans*-acting translational effects of heterologous gene expression with very different codon usage bias": Table S5

### Sheet: HyperHumanized
Table S5, Sheet 1: Genes with significant changes in riBAQ/TPM ratios with varying heterologous protein expression from over-humanized conditions (EMPTY, Shble#1, Shble#2)
Signif. correlation with hyper-humanized heterologous PROTEIN expression	Gene	P-value
Neg	AASS	0.02023662
Neg	AATF	0.01270969
Neg	ACBD3	0.0357219
Neg	ARMC1	0.00593363
Neg	ARPIN	0.01443868
Neg	ATG4B	0.03908581
Neg	BCKDHA	0.04679887
Neg	BSG	0.003656868
Neg	BUD31	0.04481481
Neg	BYSL	0.005075515
Neg	CAND2	0.008286465
Neg	CAPRIN1	0.01395122
Neg	CC2D1A	0.02789526
Neg	CCDC47	0.0089793
Neg	CCDC6	0.03990388
Neg	CCNB1	0.0006644198
Neg	CDKN2AIP	0.04043502
Neg	CDO1	0.03631225
Neg	CHERP	0.007091439
Neg	CHMP1B	0.009467701
Neg	CLINT1	0.03700092
Neg	CRKL	0.0256454
Neg	CSNK2A2	0.02048377
Neg	CTNNBL1	0.01494831
Neg	DBN1	0.04154445
Neg	DDX27	0.01187584
Neg	DDX42	0.03454468
Neg	DDX56	0.001010567
Neg	DSG2	0.04006851
Neg	DYNLL1	0.01582297
Neg	ECD	0.02532917
Neg	ECI2	0.04304128
Neg	EIF3K	0.003547808
Neg	EMD	0.02267259
Neg	EXOSC2	0.04069853
Neg	FUBP1	0.0007164117
Neg	FUBP3	0.005992709
Neg	GGH	0.03617618
Neg	GLYR1	0.01498516
Neg	GMPPB	0.02160038
Neg	GPT2	0.03654727
Neg	H1-3	0.005195742
Neg	H2AC21	0.03934798
Neg	HECTD1	0.006291293
Neg	HNRNPH3	0.01611626
Neg	HSPA9	0.009344579
Neg	IDH3A	0.009073854
Neg	IWS1	0.03148153
Neg	KARS1	0.04441154
Neg	KCTD15	0.03284582
Neg	KDM3B	0.03716869
Neg	KIF11	0.009208205
Neg	KIFC1	0.03211816
Neg	KRR1	0.0130819
Neg	LACTB2	0.01060423
Neg	LIMA1	0.04087237
Neg	LIMD2	0.01166671
Neg	LMCD1	0.0436541
Neg	MCM7	0.03372699
Neg	MCMBP	0.008021274
Neg	MKI67	0.00220668
Neg	MOB1A	0.04565977
Neg	MRPS25	0.008084223
Neg	NDRG1	0.0429403
Neg	NOC4L	0.03988045
Neg	NOP2	0.04285383
Neg	NUP107	0.04866451
Neg	NUP88	0.02712825
Neg	OGT	0.02052306
Neg	PALLD	0.01094125
Neg	PAPSS2	0.04539842
Neg	PATL1	0.02638059
Neg	PDAP1	0.002681664
Neg	PDCL3	0.0245092
Neg	PELP1	0.0004013451
Neg	PKN1	0.00102387
Neg	PPP1R10	0.0009800817
Neg	PPP1R12A	0.04733559
Neg	PPP4R3A	0.04943639
Neg	PRRC2A	0.01644353
Neg	PSPC1	0.002370356
Neg	PTP4A1	0.04485746
Neg	PTRH2	0.03053246
Neg	PUS1	0.01314038
Neg	RAB23	0.001169361
Neg	RABL6	0.03769658
Neg	RAVER1	0.01100878
Neg	RBM15	0.001658071
Neg	RBM34	4.32129e-05
Neg	RBM39	0.001708249
Neg	RCL1	0.01432266
Neg	RFC5	0.03815454
Neg	RPS17	0.00176537
Neg	RPS3A	0.01009773
Neg	RRP1B	0.01196859
Neg	RTN4	0.02465833
Neg	SART3	0.04370056
Neg	SCAF8	0.01451394
Neg	SCAMP1	0.006326872
Neg	SDCBP	0.008970268
Neg	SF3B6	0.02802424
Neg	SLC25A12	0.008407139
Neg	SLC3A2	0.0209203
Neg	SLC7A1	0.03633913
Neg	SMARCE1	0.01013377
Neg	SMNDC1	0.02407405
Neg	SNX6	0.04731388
Neg	SPART	0.02148707
Neg	SRP14	0.02398592
Neg	SRRT	0.01313787
Neg	SRSF5	0.04571929
Neg	STAT3	0.01558644
Neg	STIM1	0.04407167
Neg	STXBP2	0.01192386
Neg	SUZ12	0.002630156
Neg	TBRG4	0.02485908
Neg	THUMPD1	0.0259401
Neg	TMED4	0.008194686
Neg	TMEM201	0.01775724
Neg	TNPO2	0.03808738
Neg	TOMM34	0.03468102
Neg	TPD52L2	0.0134044
Neg	TRIM28	0.01002388
Neg	VPS37B	0.00443178
Neg	ZFR	0.001920644
Neg	ZRANB2	0.01448885
Pos	ACSL4	0.01899339
Pos	ACTG1	0.0004292575
Pos	ACTN4	0.04954613
Pos	ACYP1	0.03891227
Pos	ADK	0.03652837
Pos	ADSS2	0.01578566
Pos	AKAP1	0.007661333
Pos	ALDH16A1	0.0246898
Pos	ALDH18A1	0.04033254
Pos	ALDOA	0.01193405
Pos	APIP	0.02769887
Pos	APRT	0.007109551
Pos	ARFGAP1	0.03303603
Pos	ARHGAP17	0.01332128
Pos	ATP5F1A	0.0159522
Pos	BLMH	0.03489887
Pos	CBFB	0.02798653
Pos	CCDC58	0.007235191
Pos	CCT4	0.00257477
Pos	CCT6A	0.003959092
Pos	CDK1	0.005211161
Pos	CDK5	0.04533888
Pos	CISD2	0.0001591011
Pos	CYB5R3	0.02950253
Pos	DERA	0.04341204
Pos	DLD	0.04181466
Pos	EEF1A1	0.04027542
Pos	EIF3E	0.02658348
Pos	EIF4E	0.008287959
Pos	ESD	0.02100867
Pos	EXOSC9	0.02587717
Pos	FKBP3	0.007993756
Pos	FSCN1	0.02066547
Pos	GAPDH	0.03195735
Pos	GEMIN4	0.01901772
Pos	GEMIN5	0.008373655
Pos	GGCT	0.001189378
Pos	GLRX3	0.01921268
Pos	GRHPR	0.02747056
Pos	GRWD1	0.02768459
Pos	GSTO1	0.03419541
Pos	GTF3C4	0.001458331
Pos	HADHB	0.03112753
Pos	HIBCH	0.01537487
Pos	HNRNPA1	0.003927952
Pos	HSD17B4	0.01256337
Pos	HSP90AA1	0.009686908
Pos	HSP90B1	0.02243969
Pos	HSPA1A	0.000633047
Pos	HSPA5	0.03261676
Pos	HSPA8	4.095601e-05
Pos	HSPH1	0.03519884
Pos	IDH2	0.01625263
Pos	KYAT3	0.03209845
Pos	LDHA	0.01133292
Pos	LDHB	0.0004437493
Pos	LPCAT2	0.01845545
Pos	LSM8	0.03469857
Pos	LYPLAL1	0.0110401
Pos	MCM6	0.01562163
Pos	MDH1	0.03011362
Pos	MESD	0.03016317
Pos	NUDCD2	0.01070427
Pos	OTUB1	0.02160093
Pos	PAFAH1B3	0.00151465
Pos	PAICS	0.01173598
Pos	PARVA	0.01237789
Pos	PDIA4	0.01395742
Pos	PFKP	0.01744974
Pos	PFN2	0.006368346
Pos	PGK1	0.04601331
Pos	PGLS	0.02481438
Pos	PHB2	0.0373728
Pos	PHGDH	0.04183588
Pos	PLS3	0.04545004
Pos	PMPCB	0.02005222
Pos	POFUT1	0.02229676
Pos	PPP5C	0.02408443
Pos	PRAME	0.003700125
Pos	PRDX4	0.009649732
Pos	PSMB5	0.0220749
Pos	PTK7	0.03474912
Pos	RAB14	0.01533632
Pos	RPS23	0.007455812
Pos	S100A11	0.01847095
Pos	SLC25A5	0.02078376
Pos	SLC30A7	0.04552818
Pos	SMARCA1	0.01684598
Pos	SOD1	0.01118106
Pos	SORD	0.01754829
Pos	TALDO1	0.0005568904
Pos	TAX1BP3	0.0005947713
Pos	TBCB	3.911688e-05
Pos	TBCD	0.0404789
Pos	TMEM30A	0.02155924
Pos	TNPO1	0.01234649
Pos	TSN	0.02839433
Pos	TUBA1B	0.001458566
Pos	TUBB	0.0149008
Pos	TUFM	0.04096271
Pos	UBA5	0.01234358
Pos	UBE2K	0.0420545
Pos	UQCR10	0.03308393
Pos	VAC14	0.005525323
Pos	VCP	0.01233764
Pos	WDR18	0.03003242
Pos	WDR7	0.02307613
Pos	YWHAB	0.004146168
Pos	YWHAZ	0.04444707

### Sheet: UnderHumanized
Table S5, Sheet 2: Genes with significant changes in riBAQ/TPM ratios with varying heterologous protein expression from under-humanized conditions - i.e., human-rare codons enriched (Shble#3, Shble#4, Shble#5, Shble#6)
Signif. correlation with under-humanized heterologous PROTEIN expression	Gene	P-value
Neg	ACAT2	0.0001226644
Neg	ADD1	0.0214028
Neg	ADRM1	0.005668903
Neg	AIMP2	0.009938098
Neg	ALYREF	0.01490761
Neg	APPL2	0.007557543
Neg	ARMC6	0.001063926
Neg	ARPC3	0.004521877
Neg	BCAP31	0.02485799
Neg	BLOC1S3	0.006473364
Neg	BOLA2	0.01094249
Neg	BYSL	0.04590384
Neg	BZW1	0.00768614
Neg	C11orf54	0.02470653
Neg	C7orf50	0.03623204
Neg	CAPN2	0.02919665
Neg	CASK	0.01044857
Neg	CBX1	0.03101883
Neg	CDO1	0.03677999
Neg	CEMIP2	0.02747323
Neg	CHMP1B	0.0339175
Neg	CHTOP	0.003105289
Neg	CNIH4	0.04266635
Neg	CNOT9	0.04078029
Neg	CPSF1	0.0409144
Neg	DDAH2	0.01152271
Neg	DDX23	0.03111655
Neg	DDX56	0.002166074
Neg	ECI2	0.008983911
Neg	EDC4	0.007316824
Neg	EIF1AX	0.02329313
Neg	EIF4E2	0.04225021
Neg	ELP1	0.03493977
Neg	EPS15L1	0.0285413
Neg	EXOSC2	0.01742657
Neg	FAHD1	0.0165258
Neg	FNTA	0.02809987
Neg	FUBP1	0.008052116
Neg	FUBP3	0.02391968
Neg	GAA	0.02463541
Neg	GINS3	0.01263169
Neg	GLA	0.04162601
Neg	GMPPB	0.04348673
Neg	GOLGA2	0.04181211
Neg	GOPC	0.0320447
Neg	GORASP2	0.009157287
Neg	GRPEL1	0.02396902
Neg	H1-3	0.03741815
Neg	HAT1	0.02095395
Neg	HDAC2	0.0464032
Neg	HECTD1	0.03273457
Neg	HGS	0.0004422157
Neg	HNRNPAB	0.03194572
Neg	HNRNPD	0.01055758
Neg	HNRNPH2	0.01801749
Neg	HNRNPL	0.02360168
Neg	HNRNPUL2	0.0136349
Neg	HSPA4L	0.03691834
Neg	IPO4	0.01239261
Neg	IQGAP2	0.01783047
Neg	IRF2BP2	0.005991748
Neg	KCTD15	0.03564774
Neg	KDM3B	0.01026669
Neg	KPNA1	0.03165635
Neg	LACTB2	0.01165702
Neg	LAMTOR5	0.01862807
Neg	LIMD2	0.02948603
Neg	LRRC40	0.0008246448
Neg	MAIP1	0.0419036
Neg	MAPK14	0.02154011
Neg	MCM7	0.005114073
Neg	MRPL22	0.02961238
Neg	MRPL23	0.03373695
Neg	MRPL46	0.006355526
Neg	MRTO4	0.0175068
Neg	MTAP	0.0230895
Neg	MYBBP1A	0.0315838
Neg	NCSTN	0.03145255
Neg	NME1	0.0009909355
Neg	NOL9	0.0430761
Neg	NTMT1	0.007334292
Neg	NTPCR	0.03312018
Neg	NUB1	0.01134334
Neg	NUP133	0.04177048
Neg	NUP214	0.0276481
Neg	NUP98	0.02918252
Neg	OGT	0.03530852
Neg	ORMDL1	0.04928282
Neg	PACSIN2	0.01057604
Neg	PALLD	0.03528114
Neg	PDCL3	0.01363648
Neg	PDHA1	0.03256912
Neg	PIN1	0.004572544
Neg	PIN4	0.01235799
Neg	PKN1	0.007309387
Neg	PPIL1	0.01623719
Neg	PPP1R10	0.03264132
Neg	PPP1R12A	0.03051819
Neg	PRIM1	0.04127455
Neg	PRPF31	0.02423687
Neg	PRPF38A	0.003197934
Neg	PRPF4	0.0355558
Neg	PSMD10	0.03190621
Neg	PSPC1	0.04361446
Neg	PTRH2	0.008418601
Neg	PUF60	0.03678726
Neg	RAE1	0.02860168
Neg	RANBP2	0.04765204
Neg	RAVER1	0.008280344
Neg	RBM15	0.004123533
Neg	RFC2	0.03763142
Neg	RFC5	0.01789942
Neg	RNASEH2C	0.01906953
Neg	RPF2	0.03563793
Neg	RPS17	0.03449646
Neg	RPS24	0.001658884
Neg	RPS27	0.008776347
Neg	RRP8	0.0009419722
Neg	RTRAF	0.03538588
Neg	SAMHD1	0.02098342
Neg	SAP18	0.04837488
Neg	SCAF4	0.02977721
Neg	SCRIB	0.02525404
Neg	SCYL2	0.02376025
Neg	SDCBP	0.02158836
Neg	SEPHS1	0.03842139
Neg	SNRNP70	0.03517946
Neg	SNRPG	0.001253008
Neg	SRRT	0.03881855
Neg	SRSF5	0.03228509
Neg	STAT1	0.03914377
Neg	STAU1	0.0005450348
Neg	STUB1	0.01892862
Neg	STX8	0.007438059
Neg	STXBP2	0.01367891
Neg	SUPT6H	0.03861046
Neg	SUZ12	0.04427749
Neg	TEX10	0.03899712
Neg	THOC1	0.01950063
Neg	TMEM11	0.0381763
Neg	TMEM201	0.0157801
Neg	TMEM258	0.003938237
Neg	TOMM40	0.03950352
Neg	TUBB2A	0.01254856
Neg	TUBGCP2	0.01777888
Neg	TXLNA	0.004025972
Neg	TXLNG	0.006839297
Neg	U2AF2	0.04495166
Neg	UROD	0.03832873
Neg	USP39	0.04141725
Neg	UTRN	0.03372994
Neg	VAMP7	0.03994033
Neg	WTAP	0.03245583
Neg	YTHDC1	0.02274284
Neg	ZNF207	0.00180079
Pos	ACSF2	0.03735221
Pos	ACTG1	0.01588635
Pos	AGPS	0.005998795
Pos	AIFM1	0.03970333
Pos	ALDH9A1	0.01376746
Pos	ALDOA	0.04979734
Pos	AP1B1	0.04804305
Pos	ARPC5	0.03128779
Pos	ARPIN	0.04821642
Pos	ATP5F1A	0.04095518
Pos	ATP5F1C	0.0144099
Pos	ATP6V0D1	0.02824301
Pos	BPNT1	0.03654632
Pos	BUB3	0.0327343
Pos	CAND1	0.0001328248
Pos	CAPZA2	0.003130776
Pos	CCT4	0.001904267
Pos	CCT5	0.01216003
Pos	CCT6A	0.0001003108
Pos	CEP164	0.02577994
Pos	CKAP4	0.02672393
Pos	CLIC4	0.04386627
Pos	COPS4	0.006761728
Pos	CORO7	0.02419166
Pos	CTPS1	0.04243686
Pos	DBR1	0.0178882
Pos	DDAH1	0.01647908
Pos	DECR1	0.004564664
Pos	DERA	0.02969621
Pos	DLD	0.001407096
Pos	DPP3	0.0330489
Pos	DPYSL2	0.03969603
Pos	DPYSL3	0.001986789
Pos	EEF1A1	0.01016791
Pos	EEF1G	0.01664493
Pos	EIF2B5	0.01605326
Pos	EIF2S3	0.03141275
Pos	EIF3E	0.03546664
Pos	ERO1A	0.03149431
Pos	ETFA	0.005360175
Pos	FSCN1	0.01914181
Pos	G6PD	0.009643261
Pos	GALK1	0.01201714
Pos	GK	0.03154853
Pos	GMDS	0.04452178
Pos	GMPPA	0.04229615
Pos	GSK3B	0.022058
Pos	GSS	0.01396314
Pos	HIBADH	0.01775455
Pos	HMGB1	0.01434185
Pos	HNRNPC	0.004868437
Pos	HSD17B12	0.009478559
Pos	HSDL2	0.03063972
Pos	HSP90AA1	0.004159792
Pos	HSP90B1	0.02162866
Pos	HSPA5	0.02606763
Pos	HSPA8	0.002457079
Pos	HSPD1	0.03580457
Pos	IDH1	0.02668948
Pos	IRS4	0.0356582
Pos	ISOC1	0.04044414
Pos	ITGB1	0.002110569
Pos	KPNA3	0.01353869
Pos	LDHA	0.002396672
Pos	LDHB	0.001005026
Pos	LRRFIP1	0.03336554
Pos	LTA4H	0.007587925
Pos	LYPLA1	0.03838203
Pos	LYPLAL1	0.007926537
Pos	ME2	0.03484357
Pos	MGST3	0.03858163
Pos	MMGT1	0.0312016
Pos	MTCH2	0.0103013
Pos	MTREX	0.001960408
Pos	NIBAN1	0.009907195
Pos	NIPSNAP3A	0.03990964
Pos	NPEPPS	0.004830913
Pos	OLA1	0.02881196
Pos	PA2G4	0.02472838
Pos	PABPC1	0.00755899
Pos	PAICS	0.02337989
Pos	PAQR9	0.03332723
Pos	PCK2	0.006389018
Pos	PCYOX1	0.01038983
Pos	PDIA4	0.0420919
Pos	PDLIM5	0.009187901
Pos	PEPD	0.007657802
Pos	PGRMC2	0.01315939
Pos	PHB2	0.008546906
Pos	PHGDH	0.01370799
Pos	PMPCB	0.01441064
Pos	PPP1CB	0.03127425
Pos	PRAME	0.0245877
Pos	PRDX4	0.02650147
Pos	PRDX6	0.01890333
Pos	PRKG1	0.001105905
Pos	RAB11B	0.04490994
Pos	RAB18	0.001727744
Pos	RAB2A	0.04462755
Pos	RBMX	0.03083608
Pos	RDH11	0.02712088
Pos	REXO2	0.02168666
Pos	RPL7	0.009126624
Pos	RPLP0	0.0439399
Pos	RTN3	0.00866054
Pos	SARS2	0.04740886
Pos	SCFD1	0.02233336
Pos	SLC25A11	0.04602941
Pos	SLTM	0.005278088
Pos	SMAP1	0.001512567
Pos	SMARCC1	0.01592711
Pos	SNTB1	0.01827646
Pos	STX7	5.83352e-05
Pos	STXBP3	0.01491739
Pos	SUMO2	0.03172771
Pos	TALDO1	0.04708751
Pos	THOC2	0.01830732
Pos	THRAP3	0.0234156
Pos	TMEM65	0.04327203
Pos	TMEM97	0.008982546
Pos	TRIM32	0.03077713
Pos	TUBA1A	0.04891817
Pos	TUFM	0.04546262
Pos	UGP2	0.003661219
Pos	USO1	0.01334401
Pos	VAC14	0.02101658
Pos	VCL	0.01262118
Pos	VDAC3	0.01977221
Pos	WDR1	0.008760264
Pos	ZW10	0.04262873
